# Multipotent progenitors and hematopoietic stem cells arise independently during the endothelial to hematopoietic transition in the early mouse embryo

**DOI:** 10.1101/2021.04.13.439736

**Authors:** Tessa Dignum, Barbara Varnum-Finney, Sanjay Srivatsan, Stacey Dozono, Olivia Waltner, Adam Heck, Cynthia Nourigat-McKay, Dana L. Jackson, Shahin Rafii, Cole Trapnell, Irwin D. Bernstein, Brandon Hadland

## Abstract

During embryogenesis, waves of hematopoietic progenitors develop from hemogenic endothelium (HE) prior to the emergence of self-renewing hematopoietic stem cells (HSC). Although previous studies have shown that yolk sac-derived erythromyeloid progenitors and HSC emerge from distinct populations of HE, it remains unknown whether the earliest lymphoid-competent progenitors, multipotent progenitors, and HSC originate from common HE. Here we demonstrate by clonal assays and single cell transcriptomics that rare HE with functional HSC potential in the early murine embryo are distinct from more abundant HE with multilineage hematopoietic potential that fail to generate HSC. Specifically, HSC-competent HE are characterized by expression of CXCR4 surface marker and by higher expression of genes tied to arterial programs regulating HSC dormancy and self-renewal. Together, these findings suggest a revised model of developmental hematopoiesis in which the initial populations of multipotent progenitors and HSC arise independently from HE with distinct phenotypic and transcriptional properties.
