## Supplemental Table 1 for "Multipotent progenitors and hematopoietic stem cells arise independently during the endothelial to hematopoietic transition in the early mouse embryo"

### Sheet: A
Sup Table 1A: HSC-CFC Peripheral Blood Engraftment
HSC-CFC Clone	Weeks post-	%Donor	%Donor lineage in mouse
	transplant	CD45.2	CD19	CD3	Myeloid
CXCR4+ clone P1G4	2	28.061	0	0	21.1914
	7	71.932	49.6475	13.2355	7.11551
	16	78.095	48.6407	20.2266	7.37061
	24	84.9	58.6	13.6	11.1
CXCR4+ clone P2H2	3	7.44	2.08692	0.195672	4.74151
	7	74.69	55.0152	3.77185	18.9705
	13	78.54	55.9519	7.854	14.8169
	19	78.3	56	9.3	14.3

### Sheet: B
Sup Table 1B	3 Week Peripheral Blood Engraftment
Sort	%Donor	%Donor lineage in mouse
	CD45.2	CD19	CD3	Myeloid
CXCR4-	2.786	2.54975	0.0323176	0.0771722
	4.815	4.5391	0	0.21812
	2.559	2.29542	0.0294285	0.0550185
	4.004	3.56356	0.026026	0.149349
CXCR4+	72.11	28.6277	0.317284	41.8303
	84.42	51.3054	0.388332	31.2801
	65.51	31.1172	0.818875	32.6495
	73.09	40.3077	0.497012	29.1442
	85.68	53.6031	0.634032	30.6803
Sup Table 1B	7 Week Peripheral Blood Engraftment
Sort	%Donor	%Donor lineage in mouse
	CD45.2	CD19	CD3	Myeloid
CXCR4-	1.196	1.08836	0.013754	0.106922
	0.535	0.480965	0.022684	0.006099
	0.843	0.828669	0.0073341	0.0271446
	1.342	0.82533	0.378444	0.126014
CXCR4+	87	58.096	7.2558	21.07
	84.42	61.4991	5.95161	16.0719
	73.75	44.5996	4.8675	22.8138
	85.08	50.6788	8.25276	25.1686
	87.72	63.1891	7.68427	17.7487
Sup Table 1B	12 Week Peripheral Blood Engraftment
Sort	%Donor	%Donor lineage in mouse
	CD45.2	CD19	CD3	Myeloid
CXCR4-	0.6	0.5	0	0
	0.3	0.2	0	0
	0.8	0.4	0	0.1
CXCR4+	90	59.5	9.8	22
	85.9	57.3	10.1	19.2
	79	57.8	5.5	15.7
	89.8	62.3	8.7	18.6
	90	67.8	6.6	15.6
Sup Table 1B	16 Week Peripheral Blood Engraftment
Sort	%Donor	%Donor lineage in mouse
	CD45.2	CD19	CD3	Myeloid
CXCR4-	0.4	0.4	0	0
	0.2	0.2	0	0
	0.9	0.3	0	0.2
CXCR4+	93	59.8	10.2	24.7
	86.2	54.2	14.2	20.3
	78.5	58.8	4.7	15.9
	93.4	67.2	7.7	19.5
	91.6	65.1	5.1	21.3
