## Supplemental Table 2 for "Multipotent progenitors and hematopoietic stem cells arise independently during the endothelial to hematopoietic transition in the early mouse embryo"

### Sheet: Module 9
Module 9
gene_id	morans_I	gene_short_name	num_cells_expressed	q_value
ENSMUSG00000000031	0.417579	H19	1833	0
ENSMUSG00000001300	0.342155	Efnb2	1210	0
ENSMUSG00000001930	0.57579	Vwf	1141	0
ENSMUSG00000020099	0.482353	Unc5b	1108	0
ENSMUSG00000021365	0.333447	Nedd9	936	0
ENSMUSG00000022037	0.315514	Clu	1047	0
ENSMUSG00000024140	0.359932	Epas1	1031	0
ENSMUSG00000024987	0.361007	Cyp26a1	695	0
ENSMUSG00000025810	0.511768	Nrp1	1677	0
ENSMUSG00000025902	0.356903	Sox17	1567	0
ENSMUSG00000026193	0.52863	Fn1	1724	0
ENSMUSG00000027293	0.406102	Ehd4	1547	0
ENSMUSG00000027314	0.436096	Dll4	1179	0
ENSMUSG00000027684	0.493712	Mecom	1162	0
ENSMUSG00000027907	0.59568	S100a11	1736	0
ENSMUSG00000027954	0.407705	Efna1	1602	0
ENSMUSG00000031520	0.542204	Vegfc	1093	0
ENSMUSG00000032359	0.431724	Ctsh	1267	0
ENSMUSG00000037664	0.583293	Cdkn1c	1775	0
ENSMUSG00000039323	0.444018	Igfbp2	1531	0
ENSMUSG00000040289	0.550595	Hey1	1265	0
ENSMUSG00000040652	0.34867	Oaz2	1764	0
ENSMUSG00000042747	0.311656	Krtcap2	1824	0
ENSMUSG00000045930	0.397708	Clec14a	1441	0
ENSMUSG00000048583	0.431384	Igf2	1799	0
ENSMUSG00000050234	0.727036	Gja4	1360	0
ENSMUSG00000053819	0.348221	Camk2d	1171	0
ENSMUSG00000005087	0.30776	Cd44	598	1.23e-297
ENSMUSG00000059810	0.306375	Rgs3	1483	3.34e-295
ENSMUSG00000020773	0.305481	Trim47	913	3.74e-293
ENSMUSG00000024754	0.296968	Tmem2	1393	2.5e-277
ENSMUSG00000036867	0.29325	Smad6	853	2.57e-270
ENSMUSG00000039405	0.268511	Prss23	941	6.38e-227
ENSMUSG00000046916	0.261098	Myct1	1452	6.47e-215
ENSMUSG00000069833	0.256888	Ahnak	612	6.22e-208
ENSMUSG00000063065	0.25617	Mapk3	1709	1.42e-207
ENSMUSG00000026360	0.246201	Rgs2	1570	2.57e-191
ENSMUSG00000021760	0.241686	Gpx8	1424	2.8e-184
ENSMUSG00000025351	0.235783	Cd63	1609	1.3e-175
ENSMUSG00000003153	0.220556	Slc2a3	820	1.12e-153
ENSMUSG00000038991	0.21997	Txndc5	1740	1.89e-153
ENSMUSG00000002504	0.218232	Slc9a3r2	1526	1.04e-150
ENSMUSG00000033436	0.216313	Armcx2	1607	4.08e-148
ENSMUSG00000047844	0.215506	Bex4	1550	6.4e-147
ENSMUSG00000006360	0.2138	Crip1	1390	1.33e-144
ENSMUSG00000079037	0.211835	Prnp	963	6.73e-142
ENSMUSG00000050071	0.20211	Bex1	1528	2.02e-129
ENSMUSG00000004655	0.200249	Aqp1	423	3.79e-127
ENSMUSG00000079020	0.196552	Slc45a4	320	1.19e-122
ENSMUSG00000038007	0.189376	Acer2	887	9.6e-114
ENSMUSG00000021904	0.188944	Sema3g	700	3.02e-113
ENSMUSG00000038059	0.188812	Smim3	481	3.37e-113
ENSMUSG00000027377	0.185725	Mall	835	1.8e-109
ENSMUSG00000075012	0.18219	Fjx1	655	1.9e-105
ENSMUSG00000028194	0.1792	Ddah1	1440	4.01e-102
ENSMUSG00000004044	0.177804	Ptrf	1248	1.67e-100
ENSMUSG00000003380	0.171931	Rabac1	1674	2.21e-94
ENSMUSG00000041836	0.165824	Ptpre	621	1.23e-87
ENSMUSG00000036622	0.155669	Atp13a2	846	2.15e-77
ENSMUSG00000034993	0.151868	Vat1	1304	9.09e-74
ENSMUSG00000000058	0.150024	Cav2	849	5.28e-72
ENSMUSG00000022533	0.149801	Atp13a3	916	8.52e-72
ENSMUSG00000048200	0.147855	Cracr2b	878	5.52e-70
ENSMUSG00000026509	0.146807	Capn2	1560	3.9e-69
ENSMUSG00000024909	0.146878	Efemp2	1181	4.3e-69
ENSMUSG00000015619	0.146332	Gata3	829	1.37e-68
ENSMUSG00000038393	0.141675	Txnip	1192	2.09e-64
ENSMUSG00000055737	0.141347	Ghr	780	4.16e-64
ENSMUSG00000049047	0.137234	Armcx3	1431	1.47e-60
ENSMUSG00000020029	0.136178	Nudt4	1747	6.78e-60
ENSMUSG00000054855	0.135028	Rnd1	231	7.45e-59
ENSMUSG00000002059	0.130814	Rab34	961	3.89e-55
ENSMUSG00000022661	0.127695	Cd200	423	1.14e-52
ENSMUSG00000074607	0.127468	Tox2	224	1.27e-52
ENSMUSG00000049686	0.126916	Orai1	1481	4.54e-52
ENSMUSG00000045103	0.125624	Dmd	305	4.33e-51
ENSMUSG00000028978	0.124569	Nos3	1064	3.75e-50
ENSMUSG00000038366	0.121596	Lasp1	1239	7.11e-48
ENSMUSG00000066456	0.120508	Hmgn3	1270	4.77e-47
ENSMUSG00000034574	0.120119	Daam1	730	9.39e-47
ENSMUSG00000047731	0.119771	Wbp1l	1194	1.71e-46
ENSMUSG00000018920	0.117221	Cxcl16	181	8.47e-45
ENSMUSG00000036006	0.117222	Fam65b	252	9.98e-45
ENSMUSG00000016382	0.115934	Pls3	1284	1.14e-43
ENSMUSG00000006932	0.114191	Ctnnb1	1822	6.06e-43
ENSMUSG00000034127	0.114568	Tspan8	676	1.11e-42
ENSMUSG00000029178	0.11135	Klf3	1360	2.01e-40
ENSMUSG00000022332	0.111149	Khdrbs3	575	2.78e-40
ENSMUSG00000042380	0.110093	Smim12	1583	1.37e-39
ENSMUSG00000021281	0.108191	Tnfaip2	725	3.07e-38
ENSMUSG00000002603	0.107502	Tgfb1	1548	7.34e-38
ENSMUSG00000052854	0.106138	Nrk	204	5.13e-37
ENSMUSG00000030067	0.10448	Foxp1	1243	9.06e-36
ENSMUSG00000031565	0.104247	Fgfr1	1195	1.29e-35
ENSMUSG00000026748	0.102895	Plxdc2	325	8.32e-35
ENSMUSG00000006589	0.102503	Aprt	1795	1.02e-34
ENSMUSG00000031078	0.101192	Cttn	1564	1.07e-33
ENSMUSG00000042312	0.100821	S100a13	1361	1.93e-33
ENSMUSG00000028082	0.10083	Sh3d19	719	1.99e-33
ENSMUSG00000064141	0.0994205	Zfp69	652	1.5e-32
ENSMUSG00000019590	0.0969709	Cyb561	301	4.22e-31
ENSMUSG00000020444	0.0964804	Guk1	1735	7.27e-31
ENSMUSG00000050777	0.0943505	Tmem37	700	1.78e-29
ENSMUSG00000022565	0.0916051	Plec	1207	7.1e-28
ENSMUSG00000027408	0.0907392	Cpxm1	626	2.17e-27
ENSMUSG00000027860	0.0900313	Vangl1	737	5.59e-27
ENSMUSG00000064023	0.0880785	Klk8	1250	6.79e-26
ENSMUSG00000029270	0.0876915	Fam69a	835	1.12e-25
ENSMUSG00000006390	0.085367	Elovl1	1503	1.9e-24
ENSMUSG00000039680	0.085232	Mrps6	1681	2.02e-24
ENSMUSG00000064210	0.0851662	Ano6	983	2.61e-24
ENSMUSG00000053119	0.0831079	Chmp3	1450	3.02e-23
ENSMUSG00000071001	0.0814994	Hrct1	258	1.84e-22
ENSMUSG00000055723	0.0793855	Rras2	1385	2.41e-21
ENSMUSG00000020101	0.0791311	Vsir	571	3.21e-21
ENSMUSG00000007659	0.0790979	Bcl2l1	747	3.38e-21
ENSMUSG00000019779	0.0771363	Frk	253	2.75e-20
ENSMUSG00000047547	0.0768524	Cltb	910	4.26e-20
ENSMUSG00000024959	0.0762039	Bad	1321	8.58e-20
ENSMUSG00000036934	0.0755306	4921524J17Rik	1547	1.71e-19
ENSMUSG00000023022	0.0745462	Lima1	1060	5.27e-19
ENSMUSG00000038481	0.0738439	Cdk19	320	1.03e-18
ENSMUSG00000019478	0.0737473	Rab4a	823	1.23e-18
ENSMUSG00000040616	0.0733875	Tmem51	183	1.49e-18
ENSMUSG00000043230	0.0730447	Fam124b	406	2.47e-18
ENSMUSG00000026749	0.0730548	Nek6	1415	2.49e-18
ENSMUSG00000026796	0.0725177	Fam129b	1153	4.48e-18
ENSMUSG00000036106	0.0720915	Prr5	751	7e-18
ENSMUSG00000001576	0.0718688	Ergic1	1375	8.7e-18
ENSMUSG00000040848	0.0716377	Sft2d2	642	1.11e-17
ENSMUSG00000073411	0.0714217	H2-D1	1214	1.39e-17
ENSMUSG00000022841	0.0706321	Ap2m1	1817	1.9e-17
ENSMUSG00000031304	0.0710331	Il2rg	525	2.04e-17
ENSMUSG00000032786	0.0709749	Alas1	749	2.21e-17
ENSMUSG00000022220	0.070768	Adcy4	722	2.74e-17
ENSMUSG00000036275	0.0701145	9530068E07Rik	1577	5.05e-17
ENSMUSG00000025228	0.0692145	Actr1a	1397	1.29e-16
ENSMUSG00000015312	0.0688252	Gadd45b	279	1.75e-16
ENSMUSG00000022246	0.0684762	Rai14	1126	2.74e-16
ENSMUSG00000045838	0.0672209	A430105I19Rik	64	5.12e-16
ENSMUSG00000045216	0.0674442	Hs6st1	284	6.86e-16
ENSMUSG00000033460	0.0672468	Armcx1	1229	9.08e-16
ENSMUSG00000040813	0.0672432	Tex264	906	9.17e-16
ENSMUSG00000068758	0.066704	Il3ra	593	1.52e-15
ENSMUSG00000045284	0.0654363	Dcaf12l1	240	4.57e-15
ENSMUSG00000024664	0.0652991	Fads3	354	5.57e-15
ENSMUSG00000041688	0.0653309	Amot	870	5.69e-15
ENSMUSG00000020671	0.0640476	Rab10	1703	1.68e-14
ENSMUSG00000032123	0.0634985	Dpagt1	1247	3.13e-14
ENSMUSG00000039263	0.062973	Npepl1	1221	5.07e-14
ENSMUSG00000057766	0.0628059	Ankrd29	275	5.5e-14
ENSMUSG00000030168	0.0625997	Adipor2	1066	7.16e-14
ENSMUSG00000056708	0.0621042	Ier5	1132	1.12e-13
ENSMUSG00000041801	0.0619587	Phlda3	993	1.28e-13
ENSMUSG00000021750	0.0613009	Fam107a	138	1.91e-13
ENSMUSG00000036745	0.0610655	Ttll7	180	2.5e-13
ENSMUSG00000041552	0.0602085	Ptchd1	196	5.39e-13
ENSMUSG00000045382	0.0589813	Cxcr4	121	1.39e-12
ENSMUSG00000040663	0.0579346	Clcf1	117	3.43e-12
ENSMUSG00000040413	0.0577773	Timd2	145	4.14e-12
ENSMUSG00000031712	0.0571791	Il15	442	7.69e-12
ENSMUSG00000021266	0.0567789	Wars	1225	1.1e-11
ENSMUSG00000002881	0.0564679	Nab1	812	1.42e-11
ENSMUSG00000022801	0.056217	Lrch3	741	1.74e-11
ENSMUSG00000033107	0.0561639	Rnf125	489	1.78e-11
ENSMUSG00000035969	0.0551802	Rusc2	174	3.58e-11
ENSMUSG00000030304	0.054838	Ergic2	1667	4.97e-11
ENSMUSG00000033685	0.0547548	Ucp2	533	5.54e-11
ENSMUSG00000019795	0.0546337	Pcmt1	1719	5.64e-11
ENSMUSG00000030008	0.0545133	Pradc1	827	6.8e-11
ENSMUSG00000035354	0.0535871	Uvrag	1039	1.4e-10
ENSMUSG00000050530	0.0535806	Fam171a1	792	1.41e-10
ENSMUSG00000021252	0.0528161	0610007P14Rik	1624	2.44e-10
ENSMUSG00000074793	0.0527944	Hspa12b	977	2.59e-10
ENSMUSG00000054920	0.0516806	Klhl5	849	6.02e-10
ENSMUSG00000030587	0.0505418	2200002D01Rik	492	1.38e-09
ENSMUSG00000001098	0.0505024	Kctd10	1516	1.4e-09
ENSMUSG00000038871	0.0500101	Bpgm	887	2.07e-09
ENSMUSG00000020986	0.0497155	Sec23a	1003	2.56e-09
ENSMUSG00000018398	0.0496847	Sept8	480	2.58e-09
ENSMUSG00000010067	0.0494223	Rassf1	1209	3.16e-09
ENSMUSG00000024130	0.048843	Abca3	385	4.66e-09
ENSMUSG00000040957	0.0486532	Cables1	484	5.4e-09
ENSMUSG00000020262	0.0486061	Adarb1	546	5.61e-09
ENSMUSG00000064181	0.0484794	Rab3ip	873	6.18e-09
ENSMUSG00000010054	0.0483387	Tusc2	1222	6.8e-09
ENSMUSG00000022090	0.0482829	Pdlim2	575	7.03e-09
ENSMUSG00000062421	0.0468677	Arf2	818	1.89e-08
ENSMUSG00000006301	0.0463499	Tmbim1	833	2.69e-08
ENSMUSG00000033538	0.0454907	Casp4	92	4.01e-08
ENSMUSG00000049807	0.0451881	Arhgap23	455	5.76e-08
ENSMUSG00000053158	0.0451102	Fes	766	6.13e-08
ENSMUSG00000027456	0.0447179	Sdcbp2	132	7.17e-08
ENSMUSG00000075555	0.0358507	Gm10863	3	7.32e-08
ENSMUSG00000024772	0.0444263	Ehd1	1515	9.45e-08
ENSMUSG00000037012	0.0444487	Hk1	829	9.46e-08
ENSMUSG00000051177	0.044322	Plcb1	274	9.88e-08
ENSMUSG00000031266	0.0439561	Gla	460	1.28e-07
ENSMUSG00000053626	0.0437262	Tll1	102	1.31e-07
ENSMUSG00000074743	0.0438682	Thbd	473	1.36e-07
ENSMUSG00000005514	0.0435101	Por	1228	1.72e-07
ENSMUSG00000017715	0.0434944	Pgs1	1052	1.75e-07
ENSMUSG00000078349	0.043145	AW011738	157	2.01e-07
ENSMUSG00000020034	0.0424442	Tcp11l2	46	2.3e-07
ENSMUSG00000030630	0.0423629	Fah	201	3.35e-07
ENSMUSG00000038000	0.0423776	Acd	1161	3.51e-07
ENSMUSG00000086644	0.0410507	Gm13470	22	3.9e-07
ENSMUSG00000036968	0.0422058	Cnpy4	906	3.91e-07
ENSMUSG00000052752	0.041498	Traf7	1514	5.95e-07
ENSMUSG00000032431	0.0414481	Crtap	891	6.22e-07
ENSMUSG00000032184	0.0410061	Lysmd2	889	8.13e-07
ENSMUSG00000020400	0.0405113	Tnip1	529	1.09e-06
ENSMUSG00000000693	0.0399566	Loxl3	160	1.42e-06
ENSMUSG00000030353	0.0393453	Tead4	520	2.16e-06
ENSMUSG00000059479	0.0389394	B3gnt8	140	2.54e-06
ENSMUSG00000051236	0.0388459	Msrb3	198	2.75e-06
ENSMUSG00000019810	0.0382591	Fuca2	494	3.99e-06
ENSMUSG00000008206	0.0382645	Cers4	732	4.01e-06
ENSMUSG00000037606	0.0378122	Osbpl5	201	4.96e-06
ENSMUSG00000014813	0.0374216	Stc1	323	6.29e-06
ENSMUSG00000041058	0.0367202	Wwp1	846	9.44e-06
ENSMUSG00000028228	0.036344	Cpne3	1095	1.16e-05
ENSMUSG00000074272	0.0360655	Ceacam1	149	1.27e-05
ENSMUSG00000024544	0.0353067	Ldlrad4	220	1.95e-05
ENSMUSG00000028063	0.0348818	Lmna	420	2.48e-05
ENSMUSG00000094103	0.0307625	1700047I17Rik2	6	2.77e-05
ENSMUSG00000028713	0.0340699	Cyp4b1	67	3.31e-05
ENSMUSG00000021432	0.0342918	Slc35b3	653	3.39e-05
ENSMUSG00000042364	0.0333693	Snx18	635	5.38e-05
ENSMUSG00000053799	0.0332965	Exoc6	513	5.57e-05
ENSMUSG00000056158	0.0317956	Car10	31	8.73e-05
ENSMUSG00000025572	0.0321636	Tmc6	859	9.74e-05
ENSMUSG00000035431	0.0295229	Sstr1	8	0.000117425
ENSMUSG00000036158	0.0317005	Prickle1	511	0.000120832
ENSMUSG00000023961	0.0314028	Enpp4	115	0.000130901
ENSMUSG00000028152	0.0306918	Tspan5	1003	0.000194529
ENSMUSG00000042594	0.0305217	Sh2b3	1211	0.00021008
ENSMUSG00000038604	0.0302899	Fam65a	925	0.000234152
ENSMUSG00000023951	0.0300495	Vegfa	128	0.000245327
ENSMUSG00000020806	0.0300072	Rhbdf2	176	0.000256796
ENSMUSG00000064065	0.0250017	Ipcef1	5	0.000303471
ENSMUSG00000031309	0.0296571	Rps6ka3	1075	0.000311339
ENSMUSG00000057649	0.0292424	Brd9	741	0.000373668
ENSMUSG00000024013	0.0282885	Fgd2	123	0.000539472
ENSMUSG00000008429	0.0280154	Herpud2	935	0.000637334
ENSMUSG00000031803	0.0277192	B3gnt3	161	0.000697161
ENSMUSG00000033323	0.0274323	Ctdp1	624	0.000812677
ENSMUSG00000040441	0.0268753	Slc26a10	63	0.00091662
ENSMUSG00000039903	0.0258934	Eva1c	33	0.00125448
ENSMUSG00000022836	0.0263346	Mylk	442	0.00126853
ENSMUSG00000037949	0.0262353	Ano10	474	0.00131968
ENSMUSG00000024065	0.0260867	Ehd3	281	0.00138509
ENSMUSG00000035011	0.0260835	Zbtb7a	777	0.00140887
ENSMUSG00000031937	0.0244551	Vstm5	37	0.00230529
ENSMUSG00000024937	0.0245014	Ehbp1l1	757	0.00260066
ENSMUSG00000044005	0.0242037	Gls2	75	0.00270655
ENSMUSG00000033192	0.0237781	Lpcat2	202	0.00333983
ENSMUSG00000079363	0.0232177	Gbp4	49	0.00372265
ENSMUSG00000049588	0.0232373	Ccdc69	76	0.0038828
ENSMUSG00000071604	0.0231179	Fam189a2	97	0.00412562
ENSMUSG00000036553	0.0231894	Sh3tc1	577	0.00419565
ENSMUSG00000029722	0.022176	Agfg2	444	0.00597695
ENSMUSG00000107876	0.0193894	Gm43936	5	0.00667019
ENSMUSG00000079487	0.0217387	Med12	420	0.00694702
ENSMUSG00000086935	0.0192779	Gm15956	5	0.00702373
ENSMUSG00000040483	0.0212155	Xaf1	191	0.00819713
ENSMUSG00000034412	0.0210579	Tbc1d10a	432	0.00874593
ENSMUSG00000046351	0.021016	Zfp322a	861	0.00890372
ENSMUSG00000034903	0.020838	Cobll1	146	0.00921049
ENSMUSG00000075010	0.0203759	AW112010	216	0.010822
ENSMUSG00000047735	0.01969	Samd9l	38	0.0122649
ENSMUSG00000007036	0.0200229	Abhd16a	1059	0.0122756
ENSMUSG00000036395	0.0178259	Glb1l2	10	0.0154547
ENSMUSG00000018570	0.0190925	2810408A11Rik	207	0.0162255
ENSMUSG00000097747	0.0178156	Gm26534	17	0.0195936
ENSMUSG00000024983	0.0184025	Vti1a	351	0.0200749
ENSMUSG00000013766	0.017672	Ly6g6e	39	0.0229066
ENSMUSG00000055963	0.0178914	Triqk	210	0.0231394
ENSMUSG00000044250	0.0177782	Pced1b	566	0.0240961
ENSMUSG00000032175	0.0176086	Tyk2	163	0.0248952
ENSMUSG00000043673	0.016906	Kcns3	43	0.0286971
ENSMUSG00000048497	0.0158439	Mmgt2	768	0.0409729
ENSMUSG00000036580	0.015674	Spg20	1049	0.0429059
ENSMUSG00000033906	0.015542	Zdhhc15	623	0.0443979
ENSMUSG00000060512	0.0150335	0610040J01Rik	115	0.0495841

### Sheet: Module 15 
Module 15
gene_id	morans_I	gene_short_name	num_cells_expressed	q_value
ENSMUSG00000002111	0.500241	Spi1	220	0
ENSMUSG00000019982	0.381724	Myb	73	0
ENSMUSG00000022102	0.320535	Dok2	161	0
ENSMUSG00000022952	0.624962	Runx1	265	0
ENSMUSG00000025997	0.402432	Ikzf2	342	0
ENSMUSG00000027996	0.425884	Sfrp2	461	0
ENSMUSG00000029275	0.65953	Gfi1	147	0
ENSMUSG00000030717	0.476583	Nupr1	158	0
ENSMUSG00000031785	0.340635	Adgrg1	339	0
ENSMUSG00000037169	0.338931	Mycn	1200	0
ENSMUSG00000056501	0.364802	Cebpb	391	0
ENSMUSG00000069516	0.408071	Lyz2	86	0
ENSMUSG00000053398	0.301304	Phgdh	975	2.73e-285
ENSMUSG00000047180	0.286273	Neurl3	170	2.95e-259
ENSMUSG00000030559	0.283252	Rab38	141	1.16e-254
ENSMUSG00000045165	0.282081	AI467606	147	4.95e-252
ENSMUSG00000022309	0.272022	Angpt1	113	1.58e-235
ENSMUSG00000001123	0.257839	Lgals9	88	7.29e-213
ENSMUSG00000058794	0.2507	Nfe2	76	6.17e-202
ENSMUSG00000020689	0.243909	Itgb3	150	6.27e-189
ENSMUSG00000003949	0.240969	Hlf	86	4.05e-186
ENSMUSG00000004266	0.218126	Ptpn6	335	1.12e-150
ENSMUSG00000000861	0.209971	Bcl11a	443	1.38e-139
ENSMUSG00000025491	0.204738	Ifitm1	557	8.48e-133
ENSMUSG00000037966	0.203096	Ninj1	1170	1.4e-130
ENSMUSG00000031165	0.20036	Was	166	5.54e-128
ENSMUSG00000059456	0.194406	Ptk2b	64	1.65e-122
ENSMUSG00000030707	0.190338	Coro1a	410	4.34e-115
ENSMUSG00000047250	0.18399	Ptgs1	315	9.58e-108
ENSMUSG00000072620	0.175191	Slfn2	146	2.72e-98
ENSMUSG00000059498	0.174178	Fcgr3	184	4.4e-97
ENSMUSG00000022667	0.171814	Cd200r1	60	7.28e-97
ENSMUSG00000030560	0.16832	Ctsc	524	2.79e-90
ENSMUSG00000031506	0.166533	Ptpn7	247	1.19e-88
ENSMUSG00000060063	0.166136	Alox5ap	414	4.51e-88
ENSMUSG00000062939	0.147542	Stat4	86	1.35e-70
ENSMUSG00000056220	0.142421	Pla2g4a	141	9.89e-66
ENSMUSG00000062210	0.141108	Tnfaip8	1043	6.8e-64
ENSMUSG00000027478	0.135868	Dnmt3b	910	2.36e-59
ENSMUSG00000027765	0.134489	P2ry1	239	2.26e-58
ENSMUSG00000022180	0.125698	Slc7a8	40	3.89e-53
ENSMUSG00000004626	0.128252	Stxbp2	675	4.42e-53
ENSMUSG00000037960	0.124688	Card19	858	3.02e-50
ENSMUSG00000026126	0.123418	Ptpn18	1253	2.85e-49
ENSMUSG00000028906	0.122815	Epb41	783	8.42e-49
ENSMUSG00000036461	0.121373	Elf1	613	1.02e-47
ENSMUSG00000025534	0.120784	Gusb	1255	2.96e-47
ENSMUSG00000026879	0.116068	Gsn	174	4.78e-44
ENSMUSG00000000320	0.116035	Alox12	194	6.08e-44
ENSMUSG00000039910	0.113724	Cited2	688	4.29e-42
ENSMUSG00000021948	0.112493	Prkcd	190	1.77e-41
ENSMUSG00000082229	0.102866	Nap1l2	16	6.34e-41
ENSMUSG00000030137	0.0981495	Tuba8	18	1.98e-39
ENSMUSG00000005672	0.108531	Kit	587	1.75e-38
ENSMUSG00000022415	0.10768	Syngr1	98	1.83e-38
ENSMUSG00000053310	0.107315	Nrgn	152	6.03e-38
ENSMUSG00000004933	0.103209	Matk	33	1.98e-36
ENSMUSG00000022436	0.10291	Sh3bp1	815	9.49e-35
ENSMUSG00000024511	0.101347	Rab27b	393	8.48e-34
ENSMUSG00000033207	0.0923481	Mamdc2	10	1.89e-33
ENSMUSG00000028497	0.0995758	Hacd4	447	1.12e-32
ENSMUSG00000038518	0.0979416	Jarid2	970	1.25e-31
ENSMUSG00000032554	0.0950541	Trf	485	6.54e-30
ENSMUSG00000016503	0.0933708	Gtf3a	1466	6.52e-29
ENSMUSG00000031467	0.0933796	Agpat5	1176	6.72e-29
ENSMUSG00000024663	0.0925195	Rab3il1	315	1.79e-28
ENSMUSG00000021596	0.0909768	Mctp1	49	2.04e-28
ENSMUSG00000032202	0.092036	Rab27a	222	3.2e-28
ENSMUSG00000050965	0.0913431	Prkca	210	7.7e-28
ENSMUSG00000000244	0.0892334	Tspan32	157	1.03e-26
ENSMUSG00000062082	0.0819961	Cd200r4	9	1.56e-26
ENSMUSG00000030714	0.0890091	Sgf29	1131	2.1e-26
ENSMUSG00000029449	0.0861772	Rhof	101	3.93e-25
ENSMUSG00000048277	0.0856035	Syngr2	1290	1.5e-24
ENSMUSG00000028581	0.0845147	Laptm5	878	5.76e-24
ENSMUSG00000002107	0.0837655	Celf2	361	1.28e-23
ENSMUSG00000057914	0.0782501	Cacnb2	19	1.41e-22
ENSMUSG00000087684	0.057325	1200007C13Rik	2	2.81e-22
ENSMUSG00000028159	0.0809388	Dapp1	161	2.93e-22
ENSMUSG00000020143	0.0790438	Dock2	34	3.58e-22
ENSMUSG00000022372	0.0772643	Sla	34	4.66e-22
ENSMUSG00000051124	0.0806752	Gimap9	816	5.57e-22
ENSMUSG00000033717	0.0783089	Adra2a	76	4.29e-21
ENSMUSG00000041798	0.0780135	Gck	171	9.33e-21
ENSMUSG00000057729	0.0740896	Prtn3	45	3.68e-20
ENSMUSG00000020077	0.0752641	Srgn	565	2.37e-19
ENSMUSG00000032369	0.0748087	Plscr1	512	3.8e-19
ENSMUSG00000021868	0.0742746	Ppif	827	7.02e-19
ENSMUSG00000027636	0.0737518	Sla2	93	7.2e-19
ENSMUSG00000002257	0.074078	Def6	452	8.36e-19
ENSMUSG00000055447	0.0734505	Cd47	1360	1.66e-18
ENSMUSG00000036111	0.0727678	Lmo1	120	2.14e-18
ENSMUSG00000024965	0.0720918	Fermt3	95	3.62e-18
ENSMUSG00000026207	0.071937	Speg	248	6.76e-18
ENSMUSG00000031897	0.0714896	Psmb10	815	1.31e-17
ENSMUSG00000031355	0.0707728	Arhgap6	229	2.41e-17
ENSMUSG00000041912	0.0699712	Tdrkh	333	5.68e-17
ENSMUSG00000026480	0.0683299	Ncf2	449	3.05e-16
ENSMUSG00000042351	0.0640649	Grap2	40	6.54e-15
ENSMUSG00000024943	0.0647425	Smc5	1101	9.92e-15
ENSMUSG00000009876	0.0637683	Cox4i2	93	1.59e-14
ENSMUSG00000001313	0.0635829	Rnd2	235	2.61e-14
ENSMUSG00000024659	0.0630537	Anxa1	176	3.98e-14
ENSMUSG00000029333	0.0624725	Rasgef1b	114	5.99e-14
ENSMUSG00000050732	0.0607742	Vamp8	1587	3.45e-13
ENSMUSG00000034209	0.0573195	Rasl10a	11	5.31e-13
ENSMUSG00000004446	0.0594072	Bid	376	1.15e-12
ENSMUSG00000009585	0.0592574	Apobec3	585	1.35e-12
ENSMUSG00000039062	0.058669	Anpep	60	1.38e-12
ENSMUSG00000018654	0.0568119	Ikzf1	40	2.3e-12
ENSMUSG00000027175	0.0577094	Tcp11l1	271	4.66e-12
ENSMUSG00000026976	0.0400307	Pax8	7	4.66e-12
ENSMUSG00000048234	0.0576526	Rnf149	1174	5.31e-12
ENSMUSG00000038390	0.0404354	Gpr162	8	6.63e-12
ENSMUSG00000039676	0.0565375	Capsl	76	9.2e-12
ENSMUSG00000020376	0.0567727	Rnf130	999	1.1e-11
ENSMUSG00000022583	0.0552485	Ly6f	35	1.73e-11
ENSMUSG00000022540	0.05591	Rogdi	552	2.2e-11
ENSMUSG00000072618	0.0549648	Gm10384	51	2.69e-11
ENSMUSG00000049577	0.0552361	Zfpm1	519	3.78e-11
ENSMUSG00000051457	0.0543842	Spn	54	4.22e-11
ENSMUSG00000038523	0.0535753	1700003F12Rik	48	7.43e-11
ENSMUSG00000030921	0.0539084	Trim30a	164	9.67e-11
ENSMUSG00000035697	0.0535012	Hmha1	202	1.34e-10
ENSMUSG00000034266	0.053386	Batf	154	1.42e-10
ENSMUSG00000057948	0.0529421	Unc13d	101	1.83e-10
ENSMUSG00000046774	0.0514807	8030474K03Rik	31	2.29e-10
ENSMUSG00000034201	0.0525932	Gas2l1	630	2.99e-10
ENSMUSG00000030748	0.0525035	Il4ra	414	3.15e-10
ENSMUSG00000023828	0.0502204	Slc22a3	27	5.21e-10
ENSMUSG00000022831	0.0518062	Hcls1	373	5.3e-10
ENSMUSG00000027763	0.0516907	Mbnl1	792	5.96e-10
ENSMUSG00000019832	0.0511246	Rab32	142	7.66e-10
ENSMUSG00000008153	0.0498906	Clstn3	29	8.58e-10
ENSMUSG00000086392	0.0472184	Mccc1os	9	1.22e-09
ENSMUSG00000020787	0.049995	P2rx1	85	1.52e-09
ENSMUSG00000074785	0.0499368	Plxnc1	163	1.95e-09
ENSMUSG00000035385	0.0485094	Ccl2	28	2e-09
ENSMUSG00000020541	0.0495258	Tom1l1	476	2.88e-09
ENSMUSG00000024869	0.0493818	Nudt8	368	3.16e-09
ENSMUSG00000063439	0.0487446	B9d2	714	5.11e-09
ENSMUSG00000061232	0.0482918	H2-K1	253	6.6e-09
ENSMUSG00000030671	0.0483029	Pde3b	417	6.81e-09
ENSMUSG00000031613	0.0470091	Hpgd	163	1.54e-08
ENSMUSG00000026972	0.0459464	Arrdc1	450	3.48e-08
ENSMUSG00000051735	0.0456043	Rinl	442	4.36e-08
ENSMUSG00000096965	0.0451896	3300005D01Rik	69	4.49e-08
ENSMUSG00000032656	0.0448606	Marchf3	38	4.59e-08
ENSMUSG00000018008	0.0454339	Cyth4	238	4.68e-08
ENSMUSG00000040138	0.0423183	Ndp	9	4.69e-08
ENSMUSG00000002699	0.0452726	Lcp2	140	4.91e-08
ENSMUSG00000045826	0.0441056	Ptprcap	29	5.44e-08
ENSMUSG00000032965	0.0452188	Ift57	491	5.62e-08
ENSMUSG00000020268	0.044615	Lyrm7	116	7.42e-08
ENSMUSG00000031851	0.0442097	Ntpcr	753	1.1e-07
ENSMUSG00000024570	0.04412	Rbfa	1190	1.17e-07
ENSMUSG00000040747	0.0435324	Cd53	78	1.37e-07
ENSMUSG00000002058	0.0438324	Unc119	620	1.39e-07
ENSMUSG00000030793	0.0435179	Pycard	466	1.69e-07
ENSMUSG00000022587	0.0429555	Ly6e	296	2.31e-07
ENSMUSG00000028093	0.0428169	Acp6	697	2.66e-07
ENSMUSG00000063320	0.0419075	1190007I07Rik	850	4.69e-07
ENSMUSG00000026922	0.0414586	Agpat2	198	5.72e-07
ENSMUSG00000035352	0.0392634	Ccl12	14	6.71e-07
ENSMUSG00000021065	0.0412953	Fut8	591	6.78e-07
ENSMUSG00000020573	0.0409531	Pik3cg	111	7.42e-07
ENSMUSG00000007379	0.0409355	Dennd2c	153	7.91e-07
ENSMUSG00000050675	0.0387687	Gp1ba	19	1.01e-06
ENSMUSG00000042759	0.0399028	Apobr	46	1.08e-06
ENSMUSG00000108084	0.0392083	Gm7932	31	1.19e-06
ENSMUSG00000024193	0.0401408	Phf1	106	1.21e-06
ENSMUSG00000030263	0.0400805	Lrmp	154	1.28e-06
ENSMUSG00000056797	0.0394945	Gm4889	39	1.37e-06
ENSMUSG00000040532	0.0401099	Abhd11	753	1.38e-06
ENSMUSG00000040687	0.0399311	Madd	249	1.48e-06
ENSMUSG00000020227	0.0384568	Irak3	22	1.73e-06
ENSMUSG00000052384	0.0393394	Nrros	684	2.17e-06
ENSMUSG00000017561	0.039205	Crlf3	1325	2.34e-06
ENSMUSG00000068335	0.0389041	Dok1	660	2.79e-06
ENSMUSG00000048807	0.0388825	Slc35e4	390	2.79e-06
ENSMUSG00000033777	0.0366317	Tlr13	11	2.9e-06
ENSMUSG00000071715	0.0299291	Ncf4	9	3.4e-06
ENSMUSG00000052160	0.0305182	Pld4	9	3.43e-06
ENSMUSG00000068263	0.0382837	Efcc1	199	3.78e-06
ENSMUSG00000052392	0.0345658	Acot4	6	3.9e-06
ENSMUSG00000036381	0.0375081	P2ry14	34	3.91e-06
ENSMUSG00000075415	0.0382615	Fnbp1	580	4.01e-06
ENSMUSG00000004748	0.0377781	Mtfp1	257	5.08e-06
ENSMUSG00000056724	0.0373294	Nbeal2	137	6.24e-06
ENSMUSG00000028864	0.0357038	Hgf	22	6.69e-06
ENSMUSG00000052776	0.0358493	Oas1a	15	6.72e-06
ENSMUSG00000024399	0.0369612	Ltb	82	7.09e-06
ENSMUSG00000032615	0.037066	Nt5m	884	7.82e-06
ENSMUSG00000032577	0.0369137	Mapkapk3	354	8.36e-06
ENSMUSG00000021591	0.0367004	Glrx	461	9.43e-06
ENSMUSG00000059772	0.036547	Slx1b	622	1.03e-05
ENSMUSG00000045010	0.0359249	Gm4779	46	1.11e-05
ENSMUSG00000107061	0.0361329	Gm19590	127	1.2e-05
ENSMUSG00000052760	0.0355152	A630001G21Rik	40	1.37e-05
ENSMUSG00000043505	0.0359544	Gimap5	863	1.42e-05
ENSMUSG00000038963	0.0336619	Slco4a1	22	1.95e-05
ENSMUSG00000040253	0.0348969	Gbp7	96	2.23e-05
ENSMUSG00000033880	0.0347737	Lgals3bp	109	2.44e-05
ENSMUSG00000022148	0.0348629	Fyb	436	2.5e-05
ENSMUSG00000072568	0.0341919	Fam84b	173	3.41e-05
ENSMUSG00000032089	0.0297174	Il10ra	6	5.13e-05
ENSMUSG00000097487	0.0331793	Ptges3l	234	5.75e-05
ENSMUSG00000016756	0.0323531	Cmah	29	5.8e-05
ENSMUSG00000044092	0.0302636	C130050O18Rik	13	6.77e-05
ENSMUSG00000071722	0.032689	Spin4	105	6.98e-05
ENSMUSG00000022265	0.0322802	Ank	193	8.86e-05
ENSMUSG00000051343	0.0318048	Rab11fip5	37	8.99e-05
ENSMUSG00000019996	0.0314879	Map7	75	0.000116905
ENSMUSG00000016495	0.0316029	Plgrkt	575	0.000126503
ENSMUSG00000092625	0.0280283	Gm20404	8	0.00012841
ENSMUSG00000032556	0.0287291	Bfsp2	8	0.000129213
ENSMUSG00000021451	0.0307591	Sema4d	40	0.000134771
ENSMUSG00000070034	0.0310877	Sp110	57	0.000138529
ENSMUSG00000041481	0.0308335	Serpina3g	43	0.00013895
ENSMUSG00000018819	0.0312319	Lsp1	385	0.000149861
ENSMUSG00000037318	0.0302974	Traf3ip3	34	0.000161904
ENSMUSG00000040274	0.030952	Cdk6	534	0.000171487
ENSMUSG00000024679	0.0306173	Ms4a6d	82	0.000180696
ENSMUSG00000089665	0.0305838	Fcor	87	0.000183465
ENSMUSG00000038775	0.030616	Vill	481	0.000200146
ENSMUSG00000021384	0.0296431	Susd3	48	0.000246752
ENSMUSG00000018500	0.0279835	Adora2b	18	0.000250301
ENSMUSG00000087370	0.0297662	Tmem170b	197	0.000287304
ENSMUSG00000048865	0.0285884	Arhgap30	26	0.000292041
ENSMUSG00000040883	0.029545	Tmem205	901	0.000327174
ENSMUSG00000019951	0.0292846	Uhrf1bp1l	381	0.000363483
ENSMUSG00000072244	0.0292901	Trim6	512	0.000364703
ENSMUSG00000039117	0.0289131	Taf4a	311	0.000426183
ENSMUSG00000105945	0.0228989	Gm43570	5	0.000473975
ENSMUSG00000091811	0.0286058	Inafm1	230	0.000482907
ENSMUSG00000030142	0.0272007	Clec4e	19	0.000600501
ENSMUSG00000032000	0.0278227	Birc3	156	0.000666139
ENSMUSG00000028245	0.0276924	Nsmaf	661	0.000729234
ENSMUSG00000047604	0.0276667	Frat2	406	0.000732317
ENSMUSG00000020261	0.0274414	Slc36a1	106	0.000766711
ENSMUSG00000006262	0.0271425	Mob1b	681	0.00091662
ENSMUSG00000039232	0.0267825	Stx11	63	0.000959418
ENSMUSG00000034116	0.0261831	Vav1	32	0.000976778
ENSMUSG00000020003	0.0266738	Pex7	731	0.00111198
ENSMUSG00000073412	0.0257948	Lst1	32	0.00113437
ENSMUSG00000038507	0.0264741	Parp12	133	0.00115934
ENSMUSG00000024049	0.0259526	Myom1	38	0.00124151
ENSMUSG00000021098	0.0260697	4930447C04Rik	143	0.00135943
ENSMUSG00000028599	0.0256113	Tnfrsf1b	42	0.0014361
ENSMUSG00000031129	0.0258769	Slc9a9	288	0.00150879
ENSMUSG00000062753	0.0257546	AI413582	513	0.00159929
ENSMUSG00000026786	0.0256525	Apbb1ip	161	0.00161392
ENSMUSG00000004500	0.0255671	Zfp324	149	0.00166918
ENSMUSG00000036292	0.0240434	Gramd1c	18	0.00195546
ENSMUSG00000078153	0.0250045	Psme2b	298	0.00212641
ENSMUSG00000026357	0.0218745	Rgs18	18	0.00222016
ENSMUSG00000045709	0.0233083	Smkr-ps	12	0.00261676
ENSMUSG00000049600	0.0242836	Zbtb45	533	0.00281451
ENSMUSG00000017737	0.0236695	Mmp9	34	0.00293509
ENSMUSG00000031264	0.0207709	Btk	14	0.0029359
ENSMUSG00000030887	0.0204884	Pdzd9	5	0.00299188
ENSMUSG00000050627	0.0240956	Gpd1l	423	0.00301143
ENSMUSG00000051502	0.0240581	Ufsp1	234	0.00301406
ENSMUSG00000029771	0.0227032	Irf5	22	0.00301647
ENSMUSG00000026939	0.0239419	Tmem141	236	0.00313866
ENSMUSG00000024900	0.0238419	Cpt1a	104	0.00316546
ENSMUSG00000058715	0.0237792	Fcer1g	136	0.00322329
ENSMUSG00000095217	0.0207392	Hist1h2bn	6	0.00348112
ENSMUSG00000041623	0.02363	D11Wsu47e	334	0.00355791
ENSMUSG00000028634	0.023323	Hivep3	77	0.00375854
ENSMUSG00000030798	0.0229231	Cd37	31	0.00385018
ENSMUSG00000023031	0.0233415	Cela1	211	0.00390596
ENSMUSG00000017832	0.0219808	Hspb9	10	0.00396709
ENSMUSG00000020377	0.0231886	Ltc4s	235	0.0041404
ENSMUSG00000031133	0.0226123	Arhgef6	77	0.00482251
ENSMUSG00000038213	0.0224572	Tapbpl	88	0.00517237
ENSMUSG00000024955	0.0223408	Esrra	544	0.00565537
ENSMUSG00000037904	0.0222553	Ankrd9	210	0.0057329
ENSMUSG00000066151	0.0220358	Fkbp15	440	0.00627786
ENSMUSG00000020272	0.0220014	Stk10	316	0.00632895
ENSMUSG00000028397	0.0215565	Kdm4c	232	0.00732736
ENSMUSG00000024776	0.0212932	Stambpl1	119	0.00785184
ENSMUSG00000035835	0.0208333	Plppr3	77	0.00802081
ENSMUSG00000034189	0.0212773	Hsdl1	558	0.00815184
ENSMUSG00000027291	0.0212185	Vps39	192	0.00819028
ENSMUSG00000060216	0.0212557	Arrb2	697	0.00821702
ENSMUSG00000037583	0.019608	Nr0b2	13	0.00869529
ENSMUSG00000049672	0.0209747	Zbtb14	499	0.00899762
ENSMUSG00000036172	0.018114	Cd200r3	6	0.0101528
ENSMUSG00000056476	0.020139	Med12l	40	0.0103493
ENSMUSG00000078923	0.0204184	Ube2v1	117	0.0104754
ENSMUSG00000008318	0.0204754	Relt	267	0.010499
ENSMUSG00000036769	0.0203699	Wdr44	133	0.0107012
ENSMUSG00000041132	0.0202304	N4bp2l1	68	0.010825
ENSMUSG00000056069	0.0200933	Fam105a	149	0.0117073
ENSMUSG00000059412	0.0190653	Fxyd2	14	0.0119437
ENSMUSG00000026315	0.0193299	Serpinb8	20	0.0121274
ENSMUSG00000026514	0.0198554	Cnih3	125	0.0126318
ENSMUSG00000056411	0.0181827	Gm12500	8	0.0132793
ENSMUSG00000015342	0.0191424	Xk	38	0.014502
ENSMUSG00000040552	0.019199	C3ar1	45	0.0145823
ENSMUSG00000026579	0.019071	F5	50	0.0149368
ENSMUSG00000024818	0.0193741	Slc25a45	493	0.0150519
ENSMUSG00000042271	0.0193014	Nxt2	154	0.0151148
ENSMUSG00000026994	0.0185698	Galnt3	16	0.0155081
ENSMUSG00000039841	0.0192538	Zfp800	755	0.0156459
ENSMUSG00000036249	0.0192017	Rbm43	597	0.0158824
ENSMUSG00000047515	0.018845	BC049715	53	0.0163097
ENSMUSG00000032508	0.0190755	Myd88	568	0.016505
ENSMUSG00000060733	0.0190257	Ipmk	512	0.0167441
ENSMUSG00000073557	0.0189355	Ppp1r12b	130	0.0168542
ENSMUSG00000041143	0.0183974	Tmco4	22	0.017064
ENSMUSG00000023088	0.0189214	Abcc1	288	0.0171728
ENSMUSG00000020057	0.0184139	Dram1	66	0.0192341
ENSMUSG00000031400	0.0185384	G6pdx	636	0.0193602
ENSMUSG00000040414	0.0185024	Slc25a28	424	0.0195241
ENSMUSG00000031337	0.0183109	Mtm1	161	0.0203871
ENSMUSG00000074649	0.0183509	BC029722	581	0.0204541
ENSMUSG00000015766	0.0181514	Eps8	69	0.0206952
ENSMUSG00000034664	0.0182943	Itga2b	371	0.020714
ENSMUSG00000106820	0.0182845	D5Ertd605e	272	0.0207287
ENSMUSG00000097908	0.0180923	4933404O12Rik	70	0.0209286
ENSMUSG00000030325	0.0169001	Klrb1c	11	0.0212123
ENSMUSG00000079563	0.0175823	Pglyrp2	24	0.0215486
ENSMUSG00000026202	0.0176566	Tuba4a	115	0.0238181
ENSMUSG00000044734	0.0174835	Serpinb1a	44	0.0240511
ENSMUSG00000034429	0.0176489	Zfp707	279	0.024827
ENSMUSG00000009350	0.016931	Mpo	45	0.027503
ENSMUSG00000063021	0.0171099	Hist1h2ak	84	0.0281738
ENSMUSG00000031993	0.0171843	Snx19	245	0.0283029
ENSMUSG00000037321	0.0152792	Tap1	14	0.0323977
ENSMUSG00000020589	0.0165402	Fam49a	124	0.0333339
ENSMUSG00000024160	0.0166019	Spsb3	886	0.0334752
ENSMUSG00000036599	0.0165859	Chst12	818	0.0336124
ENSMUSG00000024055	0.0163641	Cyp4f13	55	0.0340184
ENSMUSG00000015950	0.0158339	Ncf1	30	0.0340423
ENSMUSG00000099843	0.0163911	Gm7160	69	0.0341061
ENSMUSG00000056536	0.0163687	Pign	341	0.0354756
ENSMUSG00000010142	0.0161785	Tnfrsf13b	118	0.0367225
ENSMUSG00000002897	0.0160616	Il17ra	85	0.0371034
ENSMUSG00000029373	0.0159462	Pf4	115	0.0377167
ENSMUSG00000087107	0.0158663	AI662270	52	0.0386927
ENSMUSG00000057409	0.0159794	Zfp53	324	0.0393565
ENSMUSG00000015568	0.0158411	Lpl	184	0.0403733
ENSMUSG00000026988	0.015851	Wdsub1	228	0.0405756
ENSMUSG00000092274	0.0157907	Neat1	151	0.0409302
ENSMUSG00000052085	0.0154321	Dock8	205	0.0453127
ENSMUSG00000047654	0.0149805	Tssk6	28	0.0468567
ENSMUSG00000000708	0.0152554	Kat2b	136	0.0471004
ENSMUSG00000029162	0.015123	Khk	109	0.0481406
ENSMUSG00000027956	0.015126	Tmem144	131	0.0486026
ENSMUSG00000036257	0.0151385	Pnpla8	953	0.0492707
