## Supplemental Table 3 for "Multipotent progenitors and hematopoietic stem cells arise independently during the endothelial to hematopoietic transition in the early mouse embryo"

### Sheet: Signature gene sets
Supplementary Table 4: Signature genes for gene-set scores
Arterial_EC_Xu_et_al	Arterial_EC_TFs_Aranguren_et_al	Dll4_Dependent_Arterial_EC_Luo_et_al	MolO_HSC_Signature_Wilson_et_al	HSC_Signature_Chambers_et_al	Serial_Engrafting_HSC_Rodriguez_et_al	Dormant_HSC_Signature_Cabezas-Wallscheid_et_al	AGM_HSC_Signature_Vink_et_al	HSC_primed_HE_Hou_et_al	HSC_Self_Renewal	DLL4_Regulated_Myc_Luo_et_al	HALLMARK_MYC_TARGETS_V1	HALLMARK_MYC_TARGETS_V2	Diapause_genes_Boroviak_et_al	Senescence_genes_Fridman_et_al
Efnb2	Prdm16	Cxcr4	Procr	Evi1	Ifitm1	Bst1	Hes1	Neurl3	Cdkn1c	Odc1	Abce1	Aimp2	Prps1	Aldh1a3
Bmx	Hey2	Gja5	Pdzk1ip1	Myct1	Tsc22d1	ENSMUSG00000080851	Hey1	Phgdh	Mecom	Rrp12	Acp1	Bysl	Tfcp2l1	Aopep
Gja5	Tox2	Sema3g	Ltb	Gtl2	Mycn	Ace	Notch4	Sfrp2	Pbx1	Myc	Aimp2	Cbx3	Mylpf	Ccn2
Gja4	Sox17	Slc45a4	Mllt3	Ndn	Vwf	Blk	Sox17	Nupr1	Txnip	Nop2	Ap3s1	Cdk4	Igfbp2	Ccnd1
Cd200	Nkx2-3	Unc5b	Ifitm1	Mmrn1	Glul	Gpr35	Il6st	Mycn	Kmt2a	Eif3b	Apex1	Dctpp1	Sat1	Cd44
Cxcl12	Aff3	Gja4	Gimap1	Cd34	Procr	Sh2d2a	Nos3	Hlf	Tcf15	Mcm2	Bub3	Ddx18	Fgf4	Cdkn1a
Kitl	Emx2	Hey1	Gimap6	Mmp2	Nupr1	Il13ra1	Flt1	Gfi1	Erg	Plk1	C1qbp	Dusp2	Fn1	Cdkn1c
Gkn3	Msx1	Gpc4	Limd2	Fgd5	Pik3r1	Cebpe	Kdr	Gck	Sirt6	Sf3b3	Cad	Exosc5	Gstm1	Cdkn2a
Fbln2		Sat1	Trim47	Grb10	Pim1	Lcn2	Ly6a	Ift57	Kdm6b	Mcm4	Canx	Farsa	Tfap2c	Cdkn2b
Stmn2		Ptp4a3	Neil2	Fhl1	Hlf	Col8a2	Cdkn1c	Eya2	H19	Ipo4	Cbx3	Gnl3	Mll2	Cdkn2d
Gper1		Cd44	Vwf	Mpl	Mt1	Tnfrsf19	Pdzk1ip1	Lmo1	Id1	Mybbp1a	Ccna2	Grwd1	Btg1	Cited2
Tmem255b		Zfp91	Pde1b	Slitl2	Matn4	Gp49a	Procr		Igf2	Hnrnpu	Cct2	Hk2	Gigyf1	Cltb
C1qtnf9		Kcnj8	Neo1	Fstl1	Mllt3	Rnf39	Ramp2		Ndn	Pprc1	Cct3	Hspd1	Kdm3a	Col1a2
Timp4		Igfbp3	Sqrdl	Tmepai	Art4	LOC101055671	Trim47		Eng	Cdc45	Cct4	Hspe1	Nanog	Creg1
Tmem100		Cxcl12	Sult1a1	Cadps2	St3gal1	Mcemp1	Vwf		Cd81	Rrm1	Cct5	Imp4	Cth	Cryab
Sparcl1		Notch1	Cd82	Slc18a2	Mt2	Pid1	Meis2		Prdm16	Kpna2	Cct7	Ipo4	Fut11	Cxcl14
Slc26a10		Mecom	Ramp2	Krt1-18	Selp	Wfdc21	Cdh5			Mcm5	Cdc20	Las1l	Ypel2	Cyp1b1
Rbp7		Efnb2	Ubl3	6720401G13Rik	Prtn3	Clmp	Gfi1			Cdk2	Cdc45	Map3k6	Ebf1	Eif2s2
Alpl			Ly6a	Trim47	Fut8	Ccr2	Pbx1			Iars	Cdk2	Mcm4	Ptprd	Esm1
Aqp7			Cdkn1c	Prkg1	Adgrg1	Mmp9	Ptprb			Ifrd1	Cdk4	Mcm5	Nfia	F3
Hey1			Fgfr3	Gucy1a3	Hoxb8	Cd2	Bmp2k			Grwd1	Clns1a	Mphosph10	Mbnl1	Filip1l
Emp2			Cldn10	C230013L11Rik	Ifitm3	Ms4a4b	Nrp1				Cnbp	Mrto4	Socs3	Fn1
Lims2			Ptpn14	2810432L12Rik	Ptk2b	Ifitm6	Ptpru				Cops5	Mybbp1a	Cox6b2	Gsn
Cav1			Mettl7a1	Ltbp3	Lmo2	ENSMUSG00000096982	Dll4				Cox5a	Myc	Zbtb44	Guk1
Ednrb			Smtnl1	Ghr	Gclm	Gpr141					Cstf2	Ndufaf4	Morc1	Hbs1l
Dusp26			Ctsf	AI956758	Sbspon	Upb1					Ctps1	Nip7	Thg1l	Hps5
Ace			Gstm1	Rai14	Bex4	ENSMUSG00000081953					Cul1	Noc4l	Hist2h2bb	Hspa2
Car7			Sox18	Vnn1	Ccnd1	Nova1					Cyc1	Nolc1	Adss	Htatip2
Pcp4l1			Fads3	8430408G22Rik	Pgr	Gm14085					Ddx18	Nop16	Spic	Ifi204
Edn1				Nap1l3	Gstm2	Col1a1					Ddx21	Nop2	Cldn4	Ifng
Sema3g				0610011I04Rik	Oxr1	Atp8b4					Dek	Nop56	Mtss1	Igfbp1
Efhd1				Cav2	Socs2	Hsd11b1					Dhx15	Npm1	Cuedc1	Igfbp2
Jam2				Rhobtb3	Gapdh	ENSMUSG00000097383					Dut	Pa2g4	Srcap	Igfbp3
Cd34				2810055G20Rik	Cdkn1c	Lilrb4					Eef1b2	Pes1	Kbtbd2	Igfbp4
Ramp3				Gata2	Mpl	Pik3r6					Eif1ax	Phb	Slc30a9	Igfbp5
Plat				C030034E14Rik	Clec1a	Ebf1					Eif2s1	Plk1	Ctnna3	Igfbp6
Ltbp4				Jam2	Adgrl4	Gypa					Eif2s2	Plk4	Hlx	Igfbp7
Ackr3				Epb4.1l4b	F11r	Wasf1					Eif3b	Ppan	Slc28a1	Igsf3
Col18a1				Ttpa	S100a6	ENSMUSG00000085872					Eif3d	Pprc1	Tdgf1	Ing1
Serpinf1				Mpdz	Gstm1	Ccr1					Eif3j1	Prmt3	Map3k1	Irf5
Acta2				Rab38	Slamf1	Klra13-ps					Eif4a1	Pus1	Ifitm1	Irf7
Podx1				Ankrd25	Serinc3	Yap1					Eif4e	Rabepk	Klf2	Isg15
Gprc5a				Hey1	Cd63	Siglech					Eif4g2	Rcl1	Sox2	Map1lc3b
Lmcd1				Abca5	Pdlim7	Tifab					Eif4h	Rrp12	Tef	Map2k3
Vegfc				Eng	Ccnd2	Cd79a					Eprs1	Rrp9	Prickle2	Mdm2
Nxpe4				Cacnb2	Sult1a1	Sparc					Erh	Slc19a1	Nav2	Mmp1a
Igfbp3				2810410L24Rik	Tgoln1	Tyrobp					Etf1	Slc29a2	Mib1	Ndn
				9530010C24Rik	Ptger4	Lonrf2					Exosc7	Sord	Myof	Nme2
				Hlf	Tspan14	Hba-a2					Fam120a	Srm	S100a13	Nrg1
				9030425L15Rik	Marveld1	Mpo					Fbl	Supv3l1	Piwil4	Optn
				Fzd4	Ehd3	Irf8					G3bp1	Tbrg4	Gjc1	Pea15
				Hmga2	Setd7	Fabp4					Glo1	Tcof1	Ntn1	Rab13
				Serpinf1	Gda	Zfp82					Gnl3	Tfb2m	Psd	Rab31
				2810409C01Rik	Fnbp4	Klrd1					Got2	Tmem97	Nmrk1	Rab5b
				Nr4a2	Aldh1a1	Cybb					Gspt1	Ung	Pmel	Rabggta
				4931406I20Rik	Ltb	Hp					H2az1	Utp20	Fxyd6	Rac1
				Cmya4	Hoxb4	Gzma					Hdac2	Wdr43	Enox1	Rbl2
				Gja1	Tgm2	Hbb-bs					Hddc2	Wdr74	Crebrf	Rgl2
				P2ry14	Neurl1a	Spon1					Hdgf		Gch1	Rhob
				Pdk4	Samsn1	Clec12a					Hnrnpa1		Patl2	Rras
				Six6os1	Mecom	Lpxn					Hnrnpa2b1		Tcf4	S100a11
				Col4a2	Gng11	Add2					Hnrnpa3		Rragd	Serpinb2
				1110021L09Rik	Amotl2	Ctss					Hnrnpc		Ifi35	Serpine1
				Glis2	Kit	Elane					Hnrnpd		Igdcc3	Smpd1
				Ttc19	Pnpla1	Ccl5					Hnrnpr		Prrx1	Smurf2
				Chad	Nkain3	Igf1					Hnrnpu		Ly6g6e	Sod1
				2900022I03Rik	Itga6	Ctsg					Hprt1		Slc52a3	Sparc
				Emp1	Sat1	Glcci1					Hsp90ab1		Lmo3	Stat1
				Trim6	Fam107b	Ptpru					Hspd1		Jph3	Tes
				Col4a1	Trim47	Ms4a3					Hspe1		Cdx1	Tfap2a
				Msrb3	Jam3	Meg3					Iars		Pdgfc	Tgfb1i1
				Usp27x	Camk2n1	F13a1					Ifrd1		Pitpnc1	Thbs1
				6720422M22Rik	Podxl	Plac8					Ilf2		Fos	Tnfaip2
				9130404D14Rik	Gnat2	Ly6d					Impdh2		Tro	Tnfaip3
				4732435N03Rik	Eif4a2	Cd52					Kars1		Zfp423	Tp53
				Npr2	Efna1	Vpreb3					Kpna2		Csgalnact1	Tspyl5
				Sytl4	Cldn12	Ahnak					Kpnb1		Ltb	Vim
				Crispld1	Enpp5	Camk2n1					Ldha		Pdgfb
				Fzd6	Mcfd2	A330023F24Rik					Lsm2		Fez1
				Tle2	Gimap4	ENSMUSG00000097138					Lsm7		Mcam
				Zfp521	Nicn1	Abcg4					Mad2l1		Chd9
				Cstf2t	Bhlhe41	Cd53					Mcm2		S100a1
				A430031N04	Vmp1	Pld4					Mcm4		Aqp9
				Trpc6	Calm1	Nrp1					Mcm5		Gata1
				Fgfr3	Fam63a	Cd209a					Mcm6		Grik4
				Vdr	Slc24a5	Hdc					Mcm7		4930503e14rik
				Nrxn1	Cdc42	Amica1					Mrpl23		Rgcc
				Serpinb8	Ly6e	Gfi1					Mrpl9		Trpm1
				Tek	Rpl12	Atp1b1					Mrps18b		Fhit
				Nmyc1	Traip	Dse					Myc		Rab26
				Robo4	Nxpe5	Tcf7					Nap1l1		Cpsf4l
				Dpys	Col4a2	ENSMUSG00000097579					Ncbp1		Lrrc31
				Mum1l1	Cbfa2t3	Gprc5c					Ncbp2		Sdc2
				Maged1	Plod2	Klf2					Ndufab1		Plagl1
				Mn1	Lpar6	Evi2a					Nhp2		Sod3
				Cldn12	Bmp4	AI607873					Nme1		Ahnak2
				Gprasp2	Serpinb10	Kcnd3					Nolc1		Lrrc34
				AI173486	Hgs	Sorl1					Nop16		Aqp3
				Tceal1	mt-Nd5	Hbb-bt					Nop56		Mup1
				Dlc1	Rhoq	ENSMUSG00000097035					Npm1		Adhfe1
				Fzd3	Ptprn	ENSMUSG00000097451					Odc1		Mmp2
				Sdpr	Pum1	Usp27x					Orc2		Dnajc5g
				Myo10	Sec14l1	Ccl6					Pa2g4		Xkr9
				Slc16a12	Psme3	Sema4a					Pabpc1		Aspg
				Pkia	Myof	Mpeg1					Pabpc4		Mal
				Tm7sf4	Junb	Fcrla					Pcbp1		Emp1
				Slc6a15	Rnf187	ENSMUSG00000093760					Pcna		Ido2
				Galnt3	Tm4sf1	Lgals3					Pgk1		Accsl
				Slc35d1	Tmem176b	ENSMUSG00000079357					Phb		Crym
				Cugbp2	Rpl5	Trpm5					Phb2		Ifi27
				Asb4	Peg12	1700022I11Rik					Pold2		Ac140333.1
				Depdc6	Oasl2	Rab44					Pole3		Nphs1os
				Shank3	Tnfsf10	ENSMUSG00000099757					Ppia		Arc
				Gspt2	Zfp36l2	Ap1s2					Ppm1g		Gsta3
				Sult1a1	Sema7a	Pirb					Prdx3		Gpr143
				D0H4S114	Gpr4	Mb21d2					Prdx4		Ac154449.1
				Dmd	Zfp958	Ms4a6c					Prpf31		Adh1
				Stox2	Rftn1	ENSMUSG00000097274					Prps2		9130204k15rik
				4933431N12Rik	Chst2	Ncf1					Psma1		Grxcr1
				A730056I06Rik	Ubxn6	Csf1r					Psma2		Gpnmb
				Cklfsf3	Ampd3	Arhgef26					Psma4		Ubd
				Gstm1	Cebpd	Sfrp2					Psma6		Npy
				Gsta4	D630039A03Rik	Milr1					Psma7
				Esam1	Glud1	Itga9					Psmb2
				Rhobtb1	Csgalnact1	Csf2rb2					Psmb3
				Rilp	Mgam	ENSMUSG00000076609					Psmc4
				Gnai1	Tmem263	BC035044					Psmc6
				Lphn2	Clu	Sell					Psmd1
				Ndrg4	Tox	Bmp8a					Psmd14
				Ak3	Srgn	Cldn5					Psmd3
				Hoxa10	Msl1	Tulp1					Psmd7
				Hbegf	Smim8	Ppargc1a					Psmd8
				Als2cr19	Gdf3	Mzb1					Ptges3
				Eno2	Lpl	Atp1a3					Pwp1
				Pcgf5	Pfdn2	Anxa2					Rack1
				8430438D04Rik	Tgfbr1	Xdh					Rad23b
				Meis1	N4bp2l2	Slpi					Ran
				Gkap1	Trappc4	Ablim1					Ranbp1
				Foxa3	Smarca2	Jag1					Rfc4
				2210017G18Rik	Dusp2	Cd7					Rnps1
				AI662476	Klf9	Trps1					Rpl14
				Ctf1	Dlc1	Gimap3					Rpl18
				Krt2-8	Ddx3y	Slc31a2					Rpl22
				Fkbp1b	Mtus2	Satb1					Rpl34
				Pde8a	Erg	Cpm					Rpl6
				Jag2	Esam	Eno2					Rplp0
				8430427H17Rik	Ar	Sfmbt2					Rps10
				Ptrf	Rpl36a	Dusp5					Rps2
				Large	Hoxa5	Ly86					Rps3
				Gm1567	Ube2h	Bach2					Rps5
				Lrch2	Cnpy3	Exph5					Rps6
				Slc2a10	Sec31a	Igsf6					Rrm1
				Neto2	4930555A03Rik	Gpx3					Rrp9
				AI844685	Eaf1	Pou2f1					Rsl1d1
				C77080	Neu	Boc					Ruvbl2
				Rbp1	Zfp143	Ctsh					Serbp1
				Nbea	Irak2	Hk3					Set
				Mtf2	Angpt1	Zc3h12d					Sf3a1
				Cyp2j9	Lrrc57	Cd68					Sf3b3
				Src	Mat2b	Gria3					Slc25a3
				E130308A19Rik	Obsl1	ENSMUSG00000070271					Smarcc1
				Wdr40b	Ackr1	Dnhd1					Snrpa
				Per3	Lin54	Relb					Snrpa1
				AI661453	Zg16	Ctse					Snrpb2
				Slc22a3	Zfp324	Blnk					Snrpd1
				Slc16a9	Mboat2	Pglyrp1					Snrpd2
				Peg3	Pnp	Cyp26b1					Snrpd3
				Tslp	Gimap1	Pou6f1					Snrpg
				NA	Ptprm	2010002M12Rik					Srm
				Ranbp2	Drg2	Plk2					Srpk1
				Hoxb5	Rdh10	Ror2					Srsf1
				Btbd3	Tmem158	Rfx3					Srsf2
				6030498E09Rik	Mtfr1l	9930111J21Rik2					Srsf3
				6530411B15Rik	Eif4g2	Smtnl1					Srsf7
				BB114106	Map2k1	Gbp9					Ssb
				5830408B19Rik	Polr3b	ENSMUSG00000081974					Ssbp1
				Gucy1b3	Fam217b	Ms4a6b					Stard7
				DXImx50e	Rraga	4632428N05Rik					Syncrip
				4921533L14Rik	Tfpi	Maf					Tardbp
				Crsp2	Grb10	Lipo1					Tcp1
				Gpr125	Palld	M1ap					Tfdp1
				C030045D06Rik	Ptprk	Fgfr3					Tomm70
				Gnb4	Smc5	Npr2					Tra2b
				Rnf180	Mtmr4	St8sia4					Trim28
				BC024479	Eif2s2	Acbd4					Tufm
				4933439C10Rik	Gabarapl1	Fcer1g					Txnl4a
				Pkp2	Git1	Cnbd2					Tyms
				Car9	Rorc	ENSMUSG00000089706					U2af1
				5430431D22Rik	Sqrdl	ENSMUSG00000084760					Uba2
				D16Ertd780e	Mpp5	Fam102a					Ube2e1
				Vldlr	Hoxb9	Trib1					Ube2l3
				Nudt11	Dr1	ENSMUSG00000097250					Usp1
				Ttc8	Tnip2	ENSMUSG00000067017					Vbp1
				2510009E07Rik	Oxsr1	Trp53inp1					Vdac1
				Timp3	Epb41l4b	Slc4a3					Vdac3
				Ypel2	Klrb1c	Gpr183					Xpo1
				B3galt3	Fscn1	Nrk					Xpot
				Tm4sf1	Nbea	ENSMUSG00000097507					Xrcc6
				Ociad2	4632427E13Rik	Medag					Ywhae
				Inha	Ctsc	Net1					Ywhaq
				2010111I01Rik	Ints10	Tnfaip1
				Hoxa2	Enpp4	Cd247
				Rpp30	Ryk	5031434O11Rik
				Bgn	Hoxb6	Syn3
				Pitx2	Zrsr1	Psap
				Aldoc	Fbxl12	Naip5
				Tead2	Cftr	ENSMUSG00000084756
				Pvr	Gas5	ENSMUSG00000097838
				LOC232875	Ints8	Ticam2
				Plcb4	Srgap3	Nhsl2
				Ppp1r11	Bex1	Camk2b
				Calml4	Vdr	Lck
				Casp12	Samhd1	Clcn5
				Car3	Efhd2	Ehd2
				Mdfi	Marveld2	Klrc2
				D630045J12Rik	Vps54	Zcchc18
				1810073O08Rik	Gimap3	4930486L24Rik
				Acvr2a	Foxp2	Mapk12
				D430043L16Rik	Mfhas1	Prkcb
				F11r	Sdc4	Btbd3
				Pgr	Gprasp1	Clec7a
				D16Bwg1494e	Gm17322	Arhgap26
				H19	Neat1	B4galt6
				Peg12	Cpxm1	Ccpg1
				Slc9a3r2	Nudt11	B130006D01Rik
				9330107J05Rik	Thnsl1	Ncf2
				Zfp64	Haghl	Pkib
				Shrm	Slc2a3	Ets1
				Ptov1	Coro2a	Fgd4
				Enah	Slc25a17	Zfp354c
				Fbxl17	Exoc3l	Mn1
				2700081O15Rik	Tmtc2	2810055G20Rik
				Ryk	Golga2	Shroom1
				Fkbp9	Klhdc2	Fscn1
				Id4	Mylk	Tulp4
				Trim16	Clpb	Gm12185
				AW557046	Guca1a	Rpgrip1
				Cdv1	Gm7609	Gbp4
				Dscr6	Thsd1	ENSMUSG00000092274
				Zfp295	Spin1	Sh3bp5
				1110061N23Rik	Mat2a	ENSMUSG00000097045
				Cttnbp2nl	Spats2	Peli2
				Psma8	Arhgef6	Nacc2
				Ick	Kdr	Zfp287
				1700010H15Rik	Cacna2d1	Nbea
				Dusp3	Pkm	Cdc42se2
				Cx3cl1	Slc9a1	Ddhd1
				Dsg2	Cbl	Pik3r1
				Phldb1	Phf21a	Il4
				Prdm16	Gm1673	Zhx2
				D430039N05Rik	Hacd4	Exoc6b
				Usp53	Gigyf2	Sdc4
				Wwtr1	Trim6	Pqlc3
				Fgf11	Grn	Tmc4
				2810417M05Rik	Zdhhc9	Sqrdl
				AI844869	Fam46c	D17H6S53E
				Ntf5	Uba7	Gm973
				Pcdhb17	Brdt	Lyz2
				Tcf3	Nedd4	Tifa
				Zfp354a	Mbd5	Tgfbr1
				AI852640	Pnrc1	Catsperg1
				Nope	Smtnl2	Slc44a1
				Efna1	Tspan13	Socs2
				Gpr64	Def8	ENSMUSG00000089829
				Fads2	Cd302	Alas1
				C130098D09	Fn1	ENSMUSG00000100691
				Slc23a2	5031434O11Rik	Dock10
				9630031F12Rik	Tfec	Zfp612
				Col1a2	Mterf4	S100a6
				D8Ertd594e	BC064078	Aff1
				Iqsec2	Sf3b6	Osbpl5
				9130008F23Rik	Trim46	B4galnt4
				Epb4.1l3	Casp12	Kazald1
				Vat1	Kcnab1	Trim5
				D930050A07Rik	Nt5c3	Prnp
				Fthfd	Wdr41	Plag1
				Mtac2d1	Dennd2a	Idh1
				Nfat5	Dync2h1	Igf2r
				LOC545794	Wbscr27	Phkb
				Rfxank	Igfbp4	Ikzf2
				Dock1	Fnbp1	Tpm4
				Tcf12	Caml	Sirpa
				BC020535	Snx7	Mmp16
				1110006O17Rik	2210408F21Rik	Tulp3
				Pon3	Cep131	Efnb2
				Spred1	Foxd2	Brwd1
				Anxa4	Prr5l	Chst2
				C230027N18Rik	Rnmtl1	Luc7l2
				Mpp7	C2cd2l	Scpep1
				Cables1	Amacr	Lzts1
				Yes1	Cdkn1b	Hivep3
				Tle1	Ldhd	Zfp318
				Smarca1	Fzd8	Lyst
				Sfrp1	Ccdc86	Oraov1
				8430417A20Rik	Plscr4	Iigp1
				Cds1	Gfpt1	Smurf2
				Tnrc9	Mylpf	Notch1
				Dhrs8	1110059E24Rik	Dpp4
				Nicn1	Fkbp1a	Cd82
				Tac1	Gpr137b-ps	Camk2d
				Epb4.1l5	Rasal2	Ptpn14
				Scmh1	Fbxo21	Fcho2
				2410003B16Rik	Treml2	Clcf1
				Pex13	Invs	Elac1
				Txnl2	Gimap5	Rit1
				C130080N23Rik	Cdkn1a	Qprt
				Myo5c	Gm28557	Ifitm7
				4933415L06Rik	Cdcp1	Nipa1
				5730509K17Rik	C1rl	Hdac10
				C230052I12Rik	Tspyl1	Lsp1
				Brunol4	Pou2f2	Blzf1
				Magi1	Pdpr	Sat1
				Ripk4	Dnaja2	Rrm2b
				Impad1	Senp2	Zscan26
				Morc4	Eif4b	Znfx1
				Rai2	Sepw1	Agpat4
				Cpne8	Dock2	Pfkfb2
				Esr1	Itgb3	Zfp937
				Zcchc12	Lyplal1	Ugcg
				Bmp2	L3mbtl3	Tecpr1
				Cttnbp2	Numb	Alcam
				Zfp111	Suv420h2	Parp14
				4631416L12Rik	Il4ra	Tns1
					Mpdz	Zfp329
					Rtp4	Pam
					Rhoj	Zfp831
					Plcg2	Apbb1
					Cd38	Cyb561a3
					Insr	ENSMUSG00000087390
					2310015A10Rik	Rhbdf1
					Dctn1	Tenc1
					Cdc23	Fam208a
					Acin1	Anxa6
					Mir22hg	Hspa2
					Adgrd1	Galm
					Hook3	Notch3
					Nfic	Dok1
					4930556M19Rik	Rin2
					Phyhd1	Mturn
					Gng10	Tmem161b
					Snapc3	Rab11fip3
					Dusp4	Galnt7
					Nceh1	Slfn2
					Add1	Ccl4
					Lrch3	Glipr2
					Rbks	Zcchc7
					Ppfia4	Pde8b
					Fam184a	Nav2
					Slpi	Uspl1
					2510009E07Rik	Fn3k
					Unc5a	Rgl1
					Ift43	Ltb
					Id2	Zfp560
					Sft2d2	Gsta4
					Rnf128	Fam118b
					Rad9a	Arid5b
					Utp6	Emb
					Ctbs	Zmat1
					Nfia	Mfhas1
					Rgs14	F830016B08Rik
					Hspa5	Elmod3
					Ankrd39	Cish
					Ctnnal1	Ebi3
					Orc4	Cd2ap
					Plppr3	Neil1
					Nsun2	Apobec1
					Chrnb1	Gchfr
					Foxd2os	Slc31a1
					Sh3bgrl2	Arid5a
					Cic	1810013L24Rik
					Pyurf	5930430L01Rik
					U2af2	Pde7a
					Ccdc92	Marf1
					Nr4a2	Stat2
					Phactr2	Gm2a
					Alg10b	Ccdc171
					Cables2	Cd83
					App	Cd84
					Clca3a1	Arl6ip5
					Sh3gl3	Sgms1
					Aldh6a1	Mgst1
					Pygm	ENSMUSG00000097777
					Llgl2	Ikbke
					Ncam2	Zc2hc1a
					Pcsk4	Traf1
					Pcyt1a	Plxdc2
					Mbnl2	Dmtf1
					Fez1	Cyba
					Cnn3	Mroh1
					Ankrd13a	Spata13
					Yipf2	Btd
					Prkcdbp	Sgsm1
					Tiam1	Usb1
					Acadsb	Ivd
					Gpr45	Tinagl1
					Bsg	Tbce
					Zfp706	Ptafr
					Cmss1	Taf8
					Phf21b	Atg10
					Sesn2	Lgr4
					Jak1	Myadm
					AU040320	ENSMUSG00000101609
					Apba3	Islr
					Oxsm	Rbl2
					Apbb2	Xrn1
					Cebpb	Map3k1
					Gm10125	Akap7
					Tacstd2	Map4k2
					1110034G24Rik	2310035C23Rik
					Srd5a1	Mpzl1
					Zfp287	Cirbp
					Dhx34	Vps45
					Rbm27	Tmem154
					Stxbp6	ENSMUSG00000085334
					Lrrc49	Pde2a
					Akt1s1	Erlec1
					Galnt12	Med11
					Nat8l	Zfp36
					Rgmb	Tax1bp3
					Bre	Gbp8
					Zfp7	5830428H23Rik
					Tmlhe	Kif1b
					Rp2	Kat6b
					Card10	Cd1d1
					Tmem2	Ly6a
					Slc12a9	Hid1
					Zfyve16	Cd200r1
					Tsnax	Slc25a44
					Stard7	D930015E06Rik
					Dlg2	Gimap8
					C1ra	Ctsl
					Ssbp2	Rnf167
					Kcnd3	ENSMUSG00000097258
					Col4a1	Phf8
					Tns2	Slfn8
					AI606181	Prpf39
					Adora2b	ENSMUSG00000073274
					Tgif1	Smpdl3a
					Panx2	Sp100
					Pdlim1	Ankrd12
					Dio2	Syne1
					Pde6h	Trim34a
					Zfp467	Arhgap17
					Fnip1	Ell2
					Fzd1	Itsn1
					Ccl9	Arid4a
					Stx2	Hoxb3
					Max	Creb3
					Cpa6	Kdm5b
					Khsrp	Letm2
					Brip1os	Gm12942
					Gata3	Nr6a1
					Col16a1	Id2
					Trmt2a	Chmp5
					Unc45b	Isca1
					Erlin2	Rbm47
					Arhgap23	Zfp60
					Jmjd8	Gimap6
					Zbtb3	Dpm2
					Men1	Kdelc2
					Ccdc51	Utrn
					Chchd10	Pnck
					Atrn	Ptprc
					Naca	Zcchc10
					Lst1	R3hdm1
					Bend5	Acsl1
					Ogt	Sult1a1
					Lins1	Rbm18
					Slfn8	Rnf216
					Man2c1	Ccnt1
					Slc35f5	Bgn
					Eid2	ENSMUSG00000079143
					Ift80	Ric1
					Hspa12b	Rora
					Itm2b	Trip4
					Ncam1	Kdm6b
					Fam43a	Agtrap
					Pepd	Tnip3
					Acad8	Tbc1d8
					Tcf15	Snx18
					Pdgfb	6330416G13Rik
					Als2cl	Procr
					Sgms1	Lbp
					Agpat4	Trim30a
					Sdad1	2310001H17Rik
					Sesn1	Tgtp2
					Xk	Pygl
					Galnt11	Serpinb9
					Ahctf1	Ndrg2
					Plekhm1	Irf9
					Rexo2	Lurap1
					Mdh1	Smap2
					Sdhaf4	Ctns
					Sepsecs	ENSMUSG00000073867
					Rpap3	Rnf214
					C130026I21Rik	Ifngr1
					Ddx58	Cers4
					Edar	Bin3
					Cyp20a1	Cox7a2l
					Fgf12	Tubb6
					Mfng	Xbp1
					Zfp46	Eya2
					Gm9830	Trim65
					Gpr35	Ccser2
					Zfp689	Lima1
					Kcmf1	Ctsb
					Cytip	Cd24a
					4930480K23Rik	Cyth4
					Spcs2	ENSMUSG00000044867
					Stxbp4	Ube2f
					Acbd5	Ezh1
					1700029J07Rik	Cdc26
					Sh3yl1	Hoxb5
					Gcnt2	Cyp4f13
					Pid1	Nsun4
					Flcn	Gpn1
					Hnrnpc	Mettl7a1
					Usp3	Slc25a36
					Rasip1	Oasl2
					Tjp1	Slc22a18
					Fam45a	Lst1
					Rab11fip2	Trib3
					Atp1a1	Inpp4a
					Il6st	Il2rg
					Hs3st1	Samhd1
					Mecomos	Tsc22d1
					Rcan1	Epb4.1l4b
					Hmgn3	Cytip
					Thbd	Ecscr
					4930415F15Rik	Araf
					Pogz	St7
					Ndel1	Traf3ip3
					Dbhos	Gstm1
					Fchsd1	Rock2
					Nrap	ENSMUSG00000041481
					Frmd6	Il16
					Nsf	Tspan14
					Il1f9	Impact
					Rbm4b	Trim41
					Rps6ka2	Arglu1
					Cx3cr1	Fam107b
						Slfn5
						Mcoln2
						Gm4951
						Phyh
						Sepp1
						Vamp4
						Foxp1
						Dtx4
						Nipbl
						Il15
						Pgpep1
						Ip6k1
						ENSMUSG00000069540
						Vipas39
						Rab3il1
						Abhd14b
						Klc4
						Igf1r
						Pla2g15
						Marcks
						Prrg2
						Ginm1
						Ppox
						Elk4
						Copz1
						Pan3
						Ifitm1
						ENSMUSG00000064339
						Gatsl2
						Pdzk1ip1
						Ndn
						Irf7
						Pik3cd
						C530008M17Rik
						Ccnl2
						Alkbh5
						Plin3
						Ddx60
						Cyp2j9
						Zbtb20
						Anxa1
						Paqr7
						ENSMUSG00000097296
						ENSMUSG00000092250
						Fyco1
						Gfpt2
						Sp140
						Notch2
						Gimap5
						Wtap
						Insig1
						Tbc1d20
						Nfia
						Ctsf
						Hlf
						Zeb1
						Mllt3
						Iqgap1
						C1rl
						Mecom
						Cbx6
						Dennd1c
						Sesn1
						Mxd1
						Clip3
						Map3k5
						Birc6
						Eci2
						Crebrf
						Shisa5
						Tsc22d3
						Atp6v1b2
						Cpq
						Kmt2d
						Abhd2
						Fis1
						Nceh1
						Pygm
						Tmem173
						Tnip1
						H2-T23
						D630039A03Rik
						4632427E13Rik
						Srxn1
						Tbxas1
						Slc39a1
						Npc2
						Mtm1
						Zbtb4
						Baz2b
						Efna1
						Tmem50a
						Tmem176a
						Gata3
						Btg1
						Hbp1
						Rac2
						Jam2
						Ago4
						Irf2
						Rabep2
						Lpp
						Eps8l2
						Tgm2
						Kmt2a
						Scaper
						Ldhb
						Dcaf11
						Irf1
						Csad
						Ppp1r16b
						Dus2
						AW112010
						Gba
						Prr13
						Use1
						Taf7
						Ephx1
						Ftl1
						9530082P21Rik
						Acot2
						Porcn
						Erg
						Actb
						E130102H24Rik
						Lyrm5
						Pard3b
						Otub1
						Tcp11l2
						Pnpla7
						Amz2
						Saraf
						Arhgdib
						Fbxo44
						Pnp
						Vdr
						Frmd4b
						Ppm1h
						Myof
						Ccrl2
						Mfng
						Dph5
						Crebl2
						Pak1
						Nudt12
						Tlr4
						Nadk2
						Tnfaip8
						Pecam1
						Tox
						Glul
						Sash3
						Fam129a
						Tmsb15l
						Dusp2
						Enpp5
						Gpr171
						Slc50a1
						Foxo3
						Smim24
						Cdkn1b
						Tmem176b
						Uba7
						Obscn
						Ccndbp1
						Por
						Anxa5
						Selenbp1
						Tnfrsf1a
						Fxyd5
						Ifi44
						Fcgrt
						AA986860
						9130008F23Rik
						Mxra8
						Map1lc3b
						Txnip
						Runx1t1
						Mdh1
						Prkaa2
						Renbp
						Eef2
						Dph7
						Tspan31
						LOC171588
						Aldoa
						Gpr56
						Mill2
						Sqstm1
						B2m
						Tmem167b
						Prom2
						Spry2
						Tctex1d2
						Tcn2
						Cyb5a
						Ica1l
						Eef1a1
						Lpin1
						Nr1d1
						Pla2g16
						Hsd17b10
						Hgfac
						Art4
						Rps3a1
						ENSMUSG00000089726
						Gatad1
						Txndc17
						Ubl7
						Rpl7
						Gstm5
						Osgin1
						Pcbd1
						Prune2
						Npepps
						Gprasp2
						Rbbp9
						Osbpl1a
						Icam1
						Tmem141
						Cln3
						Cyp2j6
						Maged1
						Phpt1
						ENSMUSG00000086179
						Pglyrp2
						Acaa2
						Pml
						Abhd14a
						Tceal1
						Tpp1
						4930481A15Rik
						Meis3
						Chil5
						Stambp
						Gstt1
						Matn4
						Cpne8
						Dkkl1
						Snrpn
						Ly9
						Cd302
						Ssh3
						3110043O21Rik
						Hhat
						Slc26a11

### Sheet: Cellular proliferation genes
Supplementary Table 4: Cellular Proliferation Genes
G1/S genes	G2/M genes
Mcm5	Hmgb2
Pcna	Cdk1
Tyms	Nusap1
Fen1	Ube2c
Mcm2	Birc5
Mcm4	Tpx2
Rrm1	Top2a
Ung	Ndc80
Gins2	Cks2
Mcm6	Nuf2
Cdca7	Cks1b
Dtl	Mki67
Prim1	Tmpo
Uhrf1	Cenpf
Mlf1ip	Tacc3
Hells	Fam64a
Rfc2	Smc4
Rpa2	Ccnb2
Nasp	Ckap2l
Rad51ap1	Ckap2
Gmnn	Aurkb
Wdr76	Bub1
Slbp	Kif11
Ccne2	Anp32e
Ubr7	Tubb4b
Pold3	Gtse1
Msh2	Kif20b
Atad2	Hjurp
Rad51	Cdca3
Rrm2	Hn1
Cdc45	Cdc20
Cdc6	Ttk
Exo1	Cdc25c
Tipin	Kif2c
Dscc1	Rangap1
Blm	Ncapd2
Casp8ap2	Dlgap5
Usp1	Cdca2
Clspn	Cdca8
Pola1	Ect2
Chaf1b	Kif23
Brip1	Hmmr
E2f8	Aurka
	Psrc1
	Anln
	Lbr
	Ckap5
	Cenpe
	Ctcf
	Nek2
	G2e3
	Gas2l3
	Cbx5
	Cenpa
