## Supplemental Table 4 for "Multipotent progenitors and hematopoietic stem cells arise independently during the endothelial to hematopoietic transition in the early mouse embryo"

### Sheet: Higher in CXCR4 Pos HE
gene_short_name	q_value
Sparc	7.519e-15
Emcn	9.10176e-14
Mest	2.69804e-13
Actg1	3.13384e-13
Anxa3	7.26579e-13
Maged1	9.58848e-11
Myl6	2.9403e-10
Cald1	3.79126e-10
Anxa5	9.06e-10
Maged2	9.97861e-10
Efna1	1.19032e-09
Myl12a	1.39035e-09
Col4a2	1.59197e-09
Oaz2	1.7464e-09
Gnai2	6.0367e-09
Tmsb4x	6.77176e-09
Sat1	9.33681e-09
Serpinh1	1.32153e-08
Gja4	1.50409e-08
Tuba1a	2.0822e-08
Id3	2.58336e-08
Tax1bp3	3.10189e-08
Ppp1r2	4.80256e-08
Plvap	5.14017e-08
Vim	5.1731e-08
Marcks	6.17205e-08
Ctsl	6.41892e-08
Ehd4	7.05865e-08
Akap12	7.46548e-08
Igfbp3	9.77632e-08
Gja5	1.2481e-07
Sox17	1.99472e-07
H19	2.15259e-07
Dll4	2.54254e-07
Cnn2	6.5712e-07
Ecscr	7.029e-07
Pdia6	7.04278e-07
Limch1	8.74089e-07
Wbp5	8.87772e-07
Crip2	1.30346e-06
Myo1b	1.34874e-06
Csrp2	1.89176e-06
Tmem100	2.13807e-06
S100a11	2.9299e-06
Anxa6	5.09218e-06
Cd93	5.632e-06
Cd81	6.24445e-06
Pdlim7	6.29364e-06
Cdh5	6.5009e-06
Ramp2	6.81328e-06
Tpm4	7.66935e-06
Anxa2	9.97457e-06
Clic1	1.2667e-05
Itgb1	2.00905e-05
Tmem2	2.02536e-05
Gabarap	2.3732e-05
Tnfaip1	4.08665e-05
Icam2	4.65784e-05
Tmsb10	4.93308e-05
Lgals1	4.9476e-05
Fstl1	5.81225e-05
Tpm1	5.93028e-05
Rrbp1	5.99618e-05
Tmem88	8.04782e-05
Camk2d	8.12946e-05
Saraf	8.26275e-05
Rtn4	8.68896e-05
Ngfrap1	8.82176e-05
Pdia3	9.9244e-05
Dstn	0.000104515
Pdia5	0.000114591
Ralb	0.000128872
Calr	0.000158202
Efnb2	0.000238107
Pecam1	0.00024824
Npr3	0.000251517
Igf2	0.000261477
Pmp22	0.000312564
Aplp2	0.00039238
Armcx2	0.000412368
Hsp90b1	0.000460971
Ndn	0.0005032
Flt1	0.000575283
Col4a1	0.000632608
Hspg2	0.000864101
Nrp1	0.00089401
Nid1	0.00095372
Fkbp1a	0.000954842
Myl12b	0.000979566
Tjp1	0.00099078
Calm1	0.00113602
Egfl7	0.00119616
Txndc5	0.00130213
Cldn5	0.00151085
Degs1	0.00178904
Lrrc58	0.0021723
Cgnl1	0.00223646
Rhoc	0.00243528
Ets1	0.0026672
Rgs3	0.00312832
Arhgdia	0.00325752
Cdkn1c	0.00369734
Cnn3	0.00428904
Ssr3	0.00435265
Ctnna1	0.0044658
Cyb5a	0.005181
Csrp1	0.00542192
Arl2bp	0.00571509
Sri	0.005761
Ostf1	0.0057904
Eng	0.0062472
Cmtm8	0.0064859
Rhob	0.0066912
Cotl1	0.0072891
Rab13	0.00737836
Reep5	0.0079461
Pea15a	0.00819766
Clec14a	0.0084048
Actn4	0.00934563
Shisa5	0.00967032
Sparcl1	0.00968065
Tbrg1	0.0101924
Fblim1	0.0103646
Tspan2	0.011074
Tubb6	0.012161
Itm2a	0.0124524
Sh3bgrl3	0.0126464
Slc25a4	0.0127029
Serf2	0.0127029
Peg3	0.0127836
Myl9	0.0136434
Cxx1a	0.014461
Slc6a6	0.0154305
Ckap4	0.0159659
Map1lc3b	0.0169812
Slc2a1	0.0187083
Capzb	0.019176
Ppib	0.0193237
Selk	0.019459
Fn1	0.020696
Sh3glb1	0.0211603
Pvrl2	0.021783
Btg1	0.0224049
Lpar6	0.0236165
Rras	0.0236165
Xbp1	0.0246948
Bnip2	0.0251538
Ddah2	0.0257703
Hey1	0.026702
Manf	0.026843
Gap43	0.027615
Ftl1	0.0282283
Mecom	0.0289984
Hspa5	0.029906
Itm2c	0.0325404
Prkcdbp	0.0334623
Dad1	0.0351456
Arpc5	0.0380295
Vcl	0.0381616
Rbms1	0.0418884
Pcsk1n	0.0455812
Plk2	0.0463023
Dpysl3	0.0486096
Med10	0.0488898

### Sheet: CXCR4 Pos HE DAVID Analysis
Term	Count	Genes	Fold Enrichment	Percent of genes from input list	p-value (Bonferroni corrected)
GO:0001525~angiogenesis	31	ITGB1, NRP1, RAMP2, BTG1, SPARC, FLT1, ECSCR, CLEC14A, SAT1, ETS1, RTN4, EFNB2, DLL4, TMEM100, RRAS, HEY1, SOX17, GJA5, EGFL7, XBP1, ANXA2, ANXA3, FN1, HSPG2, RHOB, EFNA1, EMCN, COL4A2, COL4A1, PECAM1, ENG	8.28174	19.1358	1.5e-15
GO:0048514~blood vessel morphogenesis	31	ITGB1, NRP1, RAMP2, BTG1, SPARC, FLT1, ECSCR, CLEC14A, SAT1, ETS1, RTN4, EFNB2, DLL4, TMEM100, RRAS, HEY1, SOX17, GJA5, EGFL7, XBP1, ANXA2, ANXA3, FN1, HSPG2, RHOB, EFNA1, EMCN, COL4A2, COL4A1, PECAM1, ENG	6.80943	19.1358	3.44e-13
GO:0001568~blood vessel development	33	ITGB1, NRP1, RAMP2, BTG1, SPARC, FLT1, ECSCR, CLEC14A, SAT1, ETS1, RTN4, EFNB2, DLL4, TMEM100, CDH5, RRAS, HEY1, SOX17, GJA5, GJA4, EGFL7, XBP1, ANXA2, ANXA3, FN1, HSPG2, RHOB, EFNA1, EMCN, COL4A2, COL4A1, PECAM1, ENG	6.10659	20.3704	6.87e-13
GO:0072358~cardiovascular system development	41	ITGB1, NRP1, RAMP2, CAMK2D, BTG1, SPARC, FLT1, ECSCR, CLEC14A, SRI, SAT1, ETS1, RTN4, EFNB2, DLL4, TMEM100, CDH5, RRAS, HEY1, MECOM, SOX17, GJA5, GJA4, EGFL7, XBP1, ANXA2, ANXA3, TPM1, FN1, HSPG2, RHOB, EFNA1, FKBP1A, EMCN, COL4A2, COL4A1, PECAM1, ID3, CALR, SLC25A4, ENG	4.57933	25.3086	6.87e-13
GO:0072359~circulatory system development	41	ITGB1, NRP1, RAMP2, CAMK2D, BTG1, SPARC, FLT1, ECSCR, CLEC14A, SRI, SAT1, ETS1, RTN4, EFNB2, DLL4, TMEM100, CDH5, RRAS, HEY1, MECOM, SOX17, GJA5, GJA4, EGFL7, XBP1, ANXA2, ANXA3, TPM1, FN1, HSPG2, RHOB, EFNA1, FKBP1A, EMCN, COL4A2, COL4A1, PECAM1, ID3, CALR, SLC25A4, ENG	4.57933	25.3086	6.87e-13
GO:0001944~vasculature development	33	ITGB1, NRP1, RAMP2, BTG1, SPARC, FLT1, ECSCR, CLEC14A, SAT1, ETS1, RTN4, EFNB2, DLL4, TMEM100, CDH5, RRAS, HEY1, SOX17, GJA5, GJA4, EGFL7, XBP1, ANXA2, ANXA3, FN1, HSPG2, RHOB, EFNA1, EMCN, COL4A2, COL4A1, PECAM1, ENG	5.78187	20.3704	3.09e-12
GO:0051270~regulation of cellular component movement	36	ITGB1, NRP1, CAMK2D, PLVAP, SPARC, FLT1, CD81, SRI, ETS1, RTN4, DLL4, CNN2, RRAS, ARHGDIA, GJA5, TMSB4X, DPYSL3, CTNNA1, SH3BGRL3, EGFL7, XBP1, HSPA5, ANXA3, IGFBP3, ANXA5, TPM1, FN1, ACTN4, RHOB, EFNA1, SELK, PECAM1, VIM, CALR, VCL, ENG	5.04748	22.2222	6.53e-12
GO:0040012~regulation of locomotion	35	ITGB1, NRP1, CAMK2D, PLVAP, SPARC, FLT1, CD81, ETS1, RTN4, EFNB2, DLL4, CNN2, RRAS, ARHGDIA, TMSB4X, DPYSL3, CTNNA1, SH3BGRL3, EGFL7, XBP1, HSPA5, ANXA3, IGFBP3, ANXA5, TPM1, FN1, ACTN4, RHOB, EFNA1, SELK, PECAM1, VIM, CALR, VCL, ENG	5.06906	21.6049	1.62e-11
GO:0030029~actin filament-based process	31	ITGB1, CAMK2D, TNFAIP1, SRI, ACTG1, HSP90B1, CNN3, CNN2, CSRP1, CAPZB, CTSL, CALD1, ARHGDIA, GJA5, TMSB4X, DPYSL3, CTNNA1, PRKCDBP, SH3BGRL3, TMSB10, PDLIM7, LIMCH1, TPM1, DSTN, ACTN4, ARPC5, MYL6, MYO1B, RAB13, PECAM1, CALR	5.60532	19.1358	6.81e-11
GO:2000145~regulation of cell motility	33	ITGB1, CAMK2D, PLVAP, SPARC, FLT1, CD81, ETS1, RTN4, DLL4, CNN2, RRAS, ARHGDIA, TMSB4X, DPYSL3, CTNNA1, SH3BGRL3, EGFL7, XBP1, HSPA5, ANXA3, IGFBP3, ANXA5, TPM1, FN1, ACTN4, RHOB, EFNA1, SELK, PECAM1, VIM, CALR, VCL, ENG	5.00553	20.3704	1.75e-10
GO:0006928~movement of cell or subcellular component	48	ITGB1, NRP1, CAMK2D, PLVAP, SPARC, FLT1, CD81, CLEC14A, TNFAIP1, SRI, ETS1, RTN4, EFNB2, DLL4, CNN2, RRAS, SOX17, ARHGDIA, GJA5, TMSB4X, DPYSL3, CTNNA1, NDN, SH3BGRL3, EGFL7, XBP1, HSPA5, ANXA3, IGFBP3, ANXA5, TPM1, FN1, DSTN, ACTN4, ARPC5, RHOC, RHOB, EFNA1, GAP43, MYL6, MYO1B, SELK, RAB13, PECAM1, VIM, CALR, VCL, ENG	3.30253	29.6296	3.14e-10
GO:0040011~locomotion	45	ITGB1, NRP1, CAMK2D, PLVAP, SPARC, FLT1, CD81, ECSCR, CLEC14A, TNFAIP1, ETS1, RTN4, EFNB2, DLL4, CNN2, RRAS, SOX17, ARHGDIA, TMSB4X, DPYSL3, CTNNA1, NDN, SH3BGRL3, CMTM8, EGFL7, XBP1, HSPA5, ANXA3, IGFBP3, ANXA5, TPM1, FN1, ACTN4, ARPC5, RHOC, RHOB, EFNA1, GAP43, SELK, RAB13, PECAM1, VIM, CALR, VCL, ENG	3.49098	27.7778	3.88e-10
GO:0051674~localization of cell	41	ITGB1, NRP1, CAMK2D, PLVAP, SPARC, FLT1, CLEC14A, TNFAIP1, ETS1, RTN4, EFNB2, DLL4, CNN2, RRAS, SOX17, ARHGDIA, TMSB4X, DPYSL3, CTNNA1, NDN, SH3BGRL3, EGFL7, XBP1, HSPA5, ANXA3, IGFBP3, ANXA5, TPM1, FN1, ACTN4, ARPC5, RHOC, RHOB, EFNA1, SELK, RAB13, PECAM1, VIM, CALR, VCL, ENG	3.60775	25.3086	2.65e-09
GO:0048870~cell motility	41	ITGB1, NRP1, CAMK2D, PLVAP, SPARC, FLT1, CLEC14A, TNFAIP1, ETS1, RTN4, EFNB2, DLL4, CNN2, RRAS, SOX17, ARHGDIA, TMSB4X, DPYSL3, CTNNA1, NDN, SH3BGRL3, EGFL7, XBP1, HSPA5, ANXA3, IGFBP3, ANXA5, TPM1, FN1, ACTN4, ARPC5, RHOC, RHOB, EFNA1, SELK, RAB13, PECAM1, VIM, CALR, VCL, ENG	3.60775	25.3086	2.65e-09
GO:0030036~actin cytoskeleton organization	27	ITGB1, TNFAIP1, ACTG1, HSP90B1, CNN3, CNN2, CSRP1, CAPZB, CTSL, CALD1, ARHGDIA, TMSB4X, DPYSL3, CTNNA1, PRKCDBP, SH3BGRL3, TMSB10, PDLIM7, LIMCH1, TPM1, DSTN, ACTN4, ARPC5, MYO1B, RAB13, PECAM1, CALR	5.73948	16.6667	3.02e-09
GO:0016477~cell migration	38	ITGB1, NRP1, CAMK2D, PLVAP, SPARC, FLT1, CLEC14A, TNFAIP1, ETS1, RTN4, EFNB2, DLL4, CNN2, RRAS, SOX17, ARHGDIA, TMSB4X, DPYSL3, NDN, SH3BGRL3, EGFL7, XBP1, HSPA5, ANXA3, IGFBP3, TPM1, FN1, ACTN4, ARPC5, RHOC, RHOB, EFNA1, SELK, RAB13, PECAM1, VIM, CALR, ENG	3.7593	23.4568	7.49e-09
GO:0030334~regulation of cell migration	30	ITGB1, CAMK2D, PLVAP, SPARC, FLT1, ETS1, RTN4, DLL4, CNN2, RRAS, ARHGDIA, TMSB4X, DPYSL3, SH3BGRL3, EGFL7, XBP1, HSPA5, ANXA3, IGFBP3, TPM1, FN1, ACTN4, RHOB, EFNA1, SELK, PECAM1, VIM, CALR, VCL, ENG	4.79579	18.5185	9.94e-09
GO:0009966~regulation of signal transduction	53	ITGB1, CDKN1C, NRP1, FLT1, CD81, TNFAIP1, TMEM100, AKAP12, LGALS1, RGS3, CAPZB, MECOM, SOX17, HEY1, TMEM88, ARHGDIA, SH3GLB1, PDIA3, EGFL7, ANXA2, IGFBP3, APLP2, SHISA5, ACTN4, RHOC, PECAM1, TAX1BP3, ENG, RAMP2, CAMK2D, MAGED1, SRI, GNAI2, DLL4, PPP1R2, RRAS, CTNNA1, PRKCDBP, BNIP2, PEA15A, XBP1, HSPA5, PLK2, IGF2, FN1, FKBP1A, EFNA1, ARL2BP, LPAR6, SELK, CALR, CALM1, ITM2C	2.54726	32.716	2.22e-07
GO:0003158~endothelium development	13	BTG1, RHOB, TJP1, TMEM100, DLL4, CLDN5, CDH5, HEY1, SOX17, GJA5, GJA4, PECAM1, ENG	13.5264	8.02469	6.27e-07
GO:0048646~anatomical structure formation involved in morphogenesis	36	ITGB1, NRP1, RAMP2, BTG1, SPARC, FLT1, ECSCR, CLEC14A, SAT1, ETS1, RTN4, ACTG1, EFNB2, DLL4, TMEM100, RRAS, HEY1, SOX17, GJA5, EGFL7, XBP1, ANXA2, ANXA3, TPM1, FN1, HSPG2, RHOB, EFNA1, FKBP1A, TJP1, EMCN, COL4A2, COL4A1, PMP22, PECAM1, ENG	3.38098	22.2222	6.53e-07
GO:0009611~response to wounding	23	NRP1, XBP1, SPARC, ANXA2, ANXA5, TPM1, FN1, RHOC, PDIA6, ETS1, MYL12B, ACTG1, CNN2, GAP43, LGALS1, CSRP1, DPYSL3, CTNNA1, PECAM1, ID3, MYL9, CLIC1, VCL	5.25658	14.1975	1.23e-06
GO:0007155~cell adhesion	40	ITGB1, FBLIM1, ICAM2, NID1, ETS1, ACTG1, MYL12B, CNN3, EFNB2, DLL4, CNN2, CDH5, LGALS1, CSRP1, CAPZB, CTNNA1, CLIC1, EGFL7, XBP1, CD93, TPM1, IGF2, FN1, ACTN4, PDIA6, RHOB, EFNA1, FKBP1A, TJP1, CLDN5, TMEM2, MYO1B, EMCN, EHD4, SELK, PECAM1, CALR, MYL9, VCL, ENG	2.99724	24.6914	1.5e-06
GO:1901342~regulation of vasculature development	17	XBP1, RAMP2, BTG1, FLT1, SPARC, ANXA3, ECSCR, ETS1, RHOB, EFNA1, EFNB2, TMEM100, DLL4, RRAS, HEY1, COL4A2, ENG	7.81578	10.4938	1.64e-06
GO:0022610~biological adhesion	40	ITGB1, FBLIM1, ICAM2, NID1, ETS1, ACTG1, MYL12B, CNN3, EFNB2, DLL4, CNN2, CDH5, LGALS1, CSRP1, CAPZB, CTNNA1, CLIC1, EGFL7, XBP1, CD93, TPM1, IGF2, FN1, ACTN4, PDIA6, RHOB, EFNA1, FKBP1A, TJP1, CLDN5, TMEM2, MYO1B, EMCN, EHD4, SELK, PECAM1, CALR, MYL9, VCL, ENG	2.97469	24.6914	1.86e-06
GO:0010646~regulation of cell communication	55	ITGB1, CDKN1C, NRP1, FLT1, CD81, TNFAIP1, TMEM100, AKAP12, LGALS1, RGS3, CAPZB, MECOM, SOX17, HEY1, TMEM88, ARHGDIA, GJA5, SH3GLB1, PDIA3, EGFL7, ANXA2, IGFBP3, APLP2, ANXA5, SHISA5, ACTN4, RHOC, PECAM1, TAX1BP3, ENG, RAMP2, CAMK2D, MAGED1, SRI, GNAI2, DLL4, PPP1R2, RRAS, CTNNA1, PRKCDBP, BNIP2, PEA15A, XBP1, HSPA5, PLK2, IGF2, FN1, FKBP1A, EFNA1, ARL2BP, LPAR6, SELK, CALR, CALM1, ITM2C	2.3425	33.9506	1.88e-06
GO:0023051~regulation of signaling	55	ITGB1, CDKN1C, NRP1, FLT1, CD81, TNFAIP1, TMEM100, AKAP12, LGALS1, RGS3, CAPZB, MECOM, SOX17, HEY1, TMEM88, ARHGDIA, GJA5, SH3GLB1, PDIA3, EGFL7, ANXA2, IGFBP3, APLP2, ANXA5, SHISA5, ACTN4, RHOC, PECAM1, TAX1BP3, ENG, RAMP2, CAMK2D, MAGED1, SRI, GNAI2, DLL4, PPP1R2, RRAS, CTNNA1, PRKCDBP, BNIP2, PEA15A, XBP1, HSPA5, PLK2, IGF2, FN1, FKBP1A, EFNA1, ARL2BP, LPAR6, SELK, CALR, CALM1, ITM2C	2.32332	33.9506	2.55e-06
GO:0022603~regulation of anatomical structure morphogenesis	31	NRP1, RAMP2, BTG1, SPARC, FLT1, MAGED1, FBLIM1, ECSCR, ETS1, MYL12A, RTN4, MYL12B, EFNB2, DLL4, TMEM100, RRAS, HEY1, CAPZB, SOX17, ARHGDIA, XBP1, ANXA3, TPM1, FN1, ACTN4, RHOB, EFNA1, COL4A2, VIM, CALR, ENG	3.55963	19.1358	5.6e-06
GO:0098602~single organism cell adhesion	27	ITGB1, FBLIM1, ICAM2, ETS1, ACTG1, MYL12B, EFNB2, DLL4, CDH5, LGALS1, CSRP1, CTNNA1, CLIC1, XBP1, CD93, IGF2, FN1, ACTN4, PDIA6, EFNA1, FKBP1A, CLDN5, EMCN, SELK, CALR, MYL9, VCL	4.0234	16.6667	7.2e-06
GO:0043542~endothelial cell migration	13	ITGB1, NRP1, SPARC, ANXA3, CLEC14A, ETS1, RHOB, EFNA1, EFNB2, DLL4, RAB13, PECAM1, SH3BGRL3	10.1448	8.02469	1.76e-05
GO:0007043~cell-cell junction assembly	10	ITGB1, CDH5, CLDN5, RAMP2, GJA5, RAB13, CTNNA1, ACTN4, RHOC, VCL	16.7065	6.17284	2.36e-05
GO:0007010~cytoskeleton organization	31	ITGB1, TNFAIP1, GABARAP, ACTG1, HSP90B1, CNN3, CNN2, CSRP1, CAPZB, CTSL, CALD1, ARHGDIA, TMSB4X, DPYSL3, CTNNA1, PRKCDBP, BNIP2, SH3BGRL3, TMSB10, PDLIM7, LIMCH1, PLK2, TPM1, DSTN, ACTN4, ARPC5, MYO1B, RAB13, PECAM1, VIM, CALR	3.28312	19.1358	3.61e-05
GO:0042692~muscle cell differentiation	19	ITGB1, XBP1, RAMP2, CAMK2D, BTG1, IGFBP3, TPM1, IGF2, ACTG1, EFNB2, LGALS1, HEY1, CAPZB, TMSB4X, BNIP2, ID3, CALR, SLC25A4, ENG	5.44372	11.7284	3.71e-05
GO:0042127~regulation of cell proliferation	38	ITGB1, CDKN1C, CAMK2D, BTG1, SPARC, MAGED1, CD81, NPR3, CRIP2, SAT1, ETS1, GNAI2, TBRG1, EFNB2, DLL4, CNN2, CDH5, HEY1, MECOM, SOX17, CTSL, CTNNA1, NDN, S100A11, EGFL7, XBP1, ANXA2, IGFBP3, TPM1, IGF2, FN1, H19, SELK, PMP22, TAX1BP3, VIM, CALR, ENG	2.74507	23.4568	5.24e-05
GO:0061061~muscle structure development	23	ITGB1, XBP1, RAMP2, CAMK2D, BTG1, IGFBP3, TPM1, IGF2, ACTG1, EFNB2, FKBP1A, DLL4, MYL6, LGALS1, HEY1, CAPZB, SOX17, TMSB4X, BNIP2, ID3, CALR, SLC25A4, ENG	4.22971	14.1975	6.61e-05
GO:0098609~cell-cell adhesion	30	ITGB1, FBLIM1, ICAM2, ETS1, ACTG1, MYL12B, CNN3, EFNB2, DLL4, CNN2, CDH5, LGALS1, CSRP1, CAPZB, CTNNA1, CLIC1, XBP1, CD93, IGF2, PDIA6, FKBP1A, TJP1, CLDN5, TMEM2, MYO1B, EMCN, EHD4, SELK, MYL9, VCL	3.23204	18.5185	9.57e-05
GO:0007507~heart development	22	ITGB1, NRP1, RAMP2, CAMK2D, SPARC, TPM1, SRI, HSPG2, RTN4, EFNA1, EFNB2, TMEM100, FKBP1A, DLL4, HEY1, MECOM, SOX17, GJA5, ID3, CALR, SLC25A4, ENG	4.32761	13.5802	0.0001
GO:0009967~positive regulation of signal transduction	33	ITGB1, CDKN1C, NRP1, CAMK2D, FLT1, MAGED1, CD81, GNAI2, AKAP12, DLL4, LGALS1, CTNNA1, PRKCDBP, BNIP2, PEA15A, SH3GLB1, PDIA3, XBP1, IGFBP3, PLK2, IGF2, SHISA5, ACTN4, RHOC, EFNA1, FKBP1A, ARL2BP, LPAR6, PECAM1, CALR, CALM1, ITM2C, ENG	2.94753	20.3704	0.000132
GO:0042060~wound healing	18	XBP1, SPARC, ANXA2, ANXA5, TPM1, FN1, RHOC, PDIA6, ETS1, MYL12B, ACTG1, CNN2, GAP43, CSRP1, PECAM1, MYL9, CLIC1, VCL	5.25883	11.1111	0.000168
GO:0010647~positive regulation of cell communication	35	ITGB1, CDKN1C, NRP1, CAMK2D, FLT1, MAGED1, CD81, SRI, GNAI2, AKAP12, DLL4, LGALS1, GJA5, CTNNA1, PRKCDBP, BNIP2, PEA15A, SH3GLB1, PDIA3, XBP1, IGFBP3, PLK2, IGF2, SHISA5, ACTN4, RHOC, EFNA1, FKBP1A, ARL2BP, LPAR6, PECAM1, CALR, CALM1, ITM2C, ENG	2.78628	21.6049	0.000171
GO:0045765~regulation of angiogenesis	14	XBP1, RAMP2, BTG1, FLT1, SPARC, ANXA3, ECSCR, ETS1, RHOB, EFNA1, DLL4, RRAS, COL4A2, ENG	7.09668	8.64198	0.00027
GO:1902533~positive regulation of intracellular signal transduction	26	ITGB1, NRP1, CAMK2D, FLT1, MAGED1, CD81, GNAI2, AKAP12, LGALS1, PRKCDBP, BNIP2, SH3GLB1, XBP1, IGFBP3, PLK2, IGF2, SHISA5, ACTN4, RHOC, EFNA1, FKBP1A, ARL2BP, LPAR6, PECAM1, CALR, CALM1	3.40775	16.0494	0.000405
GO:1902531~regulation of intracellular signal transduction	35	ITGB1, NRP1, CAMK2D, FLT1, MAGED1, CD81, TNFAIP1, SRI, GNAI2, AKAP12, TMEM100, LGALS1, RRAS, CAPZB, MECOM, ARHGDIA, PRKCDBP, BNIP2, SH3GLB1, XBP1, IGFBP3, PLK2, IGF2, FN1, SHISA5, ACTN4, RHOC, EFNA1, FKBP1A, ARL2BP, LPAR6, SELK, PECAM1, CALR, CALM1	2.67497	21.6049	0.000456
GO:0007015~actin filament organization	16	ITGB1, TPM1, DSTN, TNFAIP1, ACTN4, ARPC5, HSP90B1, MYO1B, CAPZB, CALD1, TMSB4X, DPYSL3, CTNNA1, PECAM1, SH3BGRL3, TMSB10	5.64838	9.87654	0.000469
GO:0045597~positive regulation of cell differentiation	27	ITGB1, NRP1, RAMP2, BTG1, FLT1, ETS1, RTN4, EFNB2, TMEM100, CDH5, HEY1, MECOM, SOX17, TMSB4X, DPYSL3, BNIP2, CLIC1, PDLIM7, XBP1, HSPA5, IGFBP3, FN1, CLDN5, VIM, CALR, SLC25A4, ENG	3.26466	16.6667	0.000493
GO:1902589~single-organism organelle organization	37	ITGB1, TNFAIP1, GABARAP, ACTG1, HSP90B1, CNN3, CNN2, MAP1LC3B, CSRP1, CAPZB, CTSL, CALD1, ARHGDIA, TMSB4X, DPYSL3, CTNNA1, PRKCDBP, BNIP2, SH3BGRL3, TMSB10, PDLIM7, SH3GLB1, ANXA2, CD93, LIMCH1, PLK2, ANXA5, TPM1, DSTN, ACTN4, ARPC5, MYO1B, RAB13, PECAM1, VIM, CALR, SLC25A4	2.56055	22.8395	0.000509
GO:0023056~positive regulation of signaling	34	ITGB1, CDKN1C, NRP1, CAMK2D, FLT1, MAGED1, CD81, SRI, GNAI2, AKAP12, DLL4, LGALS1, CTNNA1, PRKCDBP, BNIP2, PEA15A, SH3GLB1, PDIA3, XBP1, IGFBP3, PLK2, IGF2, SHISA5, ACTN4, RHOC, EFNA1, FKBP1A, ARL2BP, LPAR6, PECAM1, CALR, CALM1, ITM2C, ENG	2.69401	20.9877	0.00063
GO:0016337~single organismal cell-cell adhesion	23	ITGB1, XBP1, CD93, FBLIM1, IGF2, ICAM2, PDIA6, ETS1, MYL12B, ACTG1, EFNB2, FKBP1A, DLL4, CLDN5, CDH5, EMCN, LGALS1, CSRP1, SELK, CTNNA1, MYL9, CLIC1, VCL	3.6967	14.1975	0.000695
GO:0045595~regulation of cell differentiation	37	ITGB1, CDKN1C, NRP1, RAMP2, BTG1, FLT1, ETS1, RTN4, EFNB2, DLL4, TMEM100, CDH5, LGALS1, HEY1, MECOM, SOX17, TMSB4X, DPYSL3, CTNNA1, BNIP2, CLIC1, PDLIM7, XBP1, HSPA5, IGFBP3, PLK2, FN1, ACTN4, EFNA1, CLDN5, PMP22, ID3, VIM, CALR, SLC25A4, ITM2C, ENG	2.43551	22.8395	0.00172963
GO:1904018~positive regulation of vasculature development	11	TMEM100, EFNB2, XBP1, RAMP2, BTG1, FLT1, RRAS, ANXA3, ETS1, RHOB, ENG	8.58404	6.79012	0.0018841
GO:0051128~regulation of cellular component organization	44	ITGB1, CDKN1C, NRP1, RALB, SPARC, FBLIM1, CD81, ETS1, MYL12A, RTN4, MYL12B, CNN2, MAP1LC3B, LGALS1, CAPZB, SOX17, CTSL, ARHGDIA, TMSB4X, DPYSL3, SH3BGRL3, TMSB10, SH3GLB1, XBP1, ANXA2, HSPA5, IGFBP3, PLK2, TPM1, IGF2, FN1, DSTN, ACTN4, ARPC5, EFNA1, GAP43, EHD4, PMP22, PECAM1, VIM, CALR, SLC25A4, ITM2C, ENG	2.17553	27.1605	0.00198545
GO:0010631~epithelial cell migration	13	ITGB1, NRP1, SPARC, ANXA3, CLEC14A, ETS1, RHOB, EFNA1, EFNB2, DLL4, RAB13, PECAM1, SH3BGRL3	6.56173	8.02469	0.00212688
GO:0090132~epithelium migration	13	ITGB1, NRP1, SPARC, ANXA3, CLEC14A, ETS1, RHOB, EFNA1, EFNB2, DLL4, RAB13, PECAM1, SH3BGRL3	6.47902	8.02469	0.00243255
GO:0034329~cell junction assembly	11	ITGB1, CDH5, CLDN5, RAMP2, GJA5, RAB13, CTNNA1, FN1, ACTN4, RHOC, VCL	8.15484	6.79012	0.0030315
GO:0090130~tissue migration	13	ITGB1, NRP1, SPARC, ANXA3, CLEC14A, ETS1, RHOB, EFNA1, EFNB2, DLL4, RAB13, PECAM1, SH3BGRL3	6.3197	8.02469	0.00316294
GO:0060429~epithelium development	28	CDKN1C, NRP1, BTG1, FLT1, MAGED1, CNN3, EFNB2, DLL4, TMEM100, CDH5, HEY1, MECOM, SOX17, CTSL, GJA5, GJA4, XBP1, RHOC, RHOB, TJP1, CLDN5, COL4A1, RAB13, PECAM1, ID3, VIM, VCL, ENG	2.87057	17.284	0.00337998
GO:0048468~cell development	42	ITGB1, CDKN1C, NRP1, RAMP2, CAMK2D, RTN4, ACTG1, EFNB2, DLL4, TMEM100, CDH5, LGALS1, HEY1, CAPZB, SOX17, DPYSL3, CTNNA1, SERPINH1, NDN, BNIP2, TSPAN2, XBP1, ANXA2, HSPA5, PLK2, TPM1, FN1, ACTN4, MANF, EFNA1, TJP1, CLDN5, GAP43, RAB13, PMP22, PECAM1, VIM, CALR, SLC25A4, VCL, ITM2C, ENG	2.18695	25.9259	0.00358588
GO:0001667~ameboidal-type cell migration	15	ITGB1, NRP1, SPARC, ANXA3, FN1, CLEC14A, ETS1, RHOB, EFNA1, EFNB2, DLL4, SOX17, RAB13, PECAM1, SH3BGRL3	5.15721	9.25926	0.00388105
GO:0012501~programmed cell death	37	ITGB1, NRP1, RAMP2, CAMK2D, BTG1, RALB, MAGED1, ECSCR, GABARAP, HSP90B1, LGALS1, MECOM, CTSL, CTNNA1, ANXA6, BNIP2, PEA15A, SH3GLB1, PDIA3, XBP1, HSPA5, PEG3, IGFBP3, PLK2, ANXA5, FN1, SHISA5, ACTN4, RHOB, EFNA1, DAD1, SELK, ID3, DEGS1, SLC25A4, ITM2C, ENG	2.34695	22.8395	0.00418017
GO:0043297~apical junction assembly	7	ITGB1, RAMP2, RAB13, CTNNA1, ACTN4, RHOC, VCL	19.3096	4.32099	0.00455149
GO:0045446~endothelial cell differentiation	9	TJP1, TMEM100, CDH5, CLDN5, BTG1, HEY1, SOX17, PECAM1, ENG	11.0056	5.55556	0.00477221
GO:0051094~positive regulation of developmental process	29	ITGB1, NRP1, RAMP2, BTG1, FLT1, MAGED1, ETS1, RTN4, EFNB2, TMEM100, CDH5, RRAS, SOX17, TMSB4X, DPYSL3, BNIP2, XBP1, HSPA5, ANXA3, IGFBP3, IGF2, FN1, RHOB, CLDN5, VIM, CALR, PPIB, SLC25A4, ENG	2.74749	17.9012	0.00477952
GO:2000026~regulation of multicellular organismal development	37	ITGB1, CDKN1C, NRP1, RAMP2, BTG1, SPARC, FLT1, MAGED1, ECSCR, ETS1, RTN4, EFNB2, DLL4, TMEM100, CDH5, LGALS1, RRAS, HEY1, SOX17, DPYSL3, CTNNA1, BNIP2, XBP1, HSPA5, ANXA3, PLK2, FN1, RHOB, EFNA1, CLDN5, COL4A2, PMP22, VIM, CALR, SLC25A4, ITM2C, ENG	2.32457	22.8395	0.00523422
GO:0051272~positive regulation of cellular component movement	17	ITGB1, NRP1, XBP1, CAMK2D, PLVAP, FLT1, SPARC, HSPA5, ANXA3, FN1, ACTN4, ETS1, RHOB, TMSB4X, SELK, PECAM1, CALR	4.27218	10.4938	0.0069494
GO:0040017~positive regulation of locomotion	17	ITGB1, NRP1, XBP1, CAMK2D, PLVAP, FLT1, SPARC, HSPA5, ANXA3, FN1, ACTN4, ETS1, RHOB, TMSB4X, SELK, PECAM1, CALR	4.25416	10.4938	0.00733691
GO:0048584~positive regulation of response to stimulus	36	ITGB1, CDKN1C, NRP1, CAMK2D, FLT1, MAGED1, CD81, SRI, ETS1, GNAI2, AKAP12, DLL4, LGALS1, CTNNA1, PRKCDBP, BNIP2, PEA15A, SH3GLB1, PDIA3, XBP1, IGFBP3, PLK2, IGF2, FN1, SHISA5, ACTN4, RHOC, EFNA1, FKBP1A, ARL2BP, LPAR6, PECAM1, CALR, CALM1, ITM2C, ENG	2.32834	22.2222	0.00744728
GO:0008219~cell death	38	ITGB1, NRP1, RAMP2, CAMK2D, BTG1, RALB, MAGED1, ECSCR, GABARAP, HSP90B1, LGALS1, MECOM, CTSL, CTNNA1, ANXA6, BNIP2, PEA15A, SH3GLB1, PDIA3, XBP1, HSPA5, PEG3, IGFBP3, PLK2, ANXA5, FN1, SHISA5, ACTN4, RHOB, EFNA1, DAD1, SELK, PMP22, ID3, DEGS1, SLC25A4, ITM2C, ENG	2.25033	23.4568	0.00766932
GO:0051240~positive regulation of multicellular organismal process	33	ITGB1, NRP1, RAMP2, CAMK2D, BTG1, SPARC, FLT1, MAGED1, ETS1, RTN4, EFNB2, TMEM100, MAP1LC3B, RRAS, HEY1, SOX17, GJA5, DPYSL3, BNIP2, CLIC1, PDLIM7, XBP1, HSPA5, ANXA3, TPM1, IGF2, FN1, RHOB, SELK, VIM, PPIB, SLC25A4, ENG	2.45258	20.3704	0.00795831
GO:0051271~negative regulation of cellular component movement	13	NRP1, EGFL7, IGFBP3, TPM1, ACTN4, RHOB, DLL4, CNN2, RRAS, ARHGDIA, DPYSL3, CTNNA1, ENG	5.73237	8.02469	0.00872724
GO:0031345~negative regulation of cell projection organization	11	EFNA1, ITGB1, NRP1, LGALS1, CAPZB, PLK2, DPYSL3, PMP22, VIM, RTN4, ITM2C	7.2087	6.79012	0.00922224
GO:0006915~apoptotic process	35	ITGB1, NRP1, RAMP2, CAMK2D, BTG1, RALB, MAGED1, ECSCR, GABARAP, HSP90B1, LGALS1, MECOM, CTNNA1, ANXA6, BNIP2, PEA15A, SH3GLB1, PDIA3, XBP1, HSPA5, PEG3, IGFBP3, PLK2, ANXA5, FN1, SHISA5, RHOB, EFNA1, DAD1, SELK, ID3, DEGS1, SLC25A4, ITM2C, ENG	2.33365	21.6049	0.0104302
GO:0030198~extracellular matrix organization	12	FKBP1A, RAMP2, ANXA2, COL4A2, COL4A1, APLP2, SERPINH1, FN1, NID1, HSPG2, ETS1, ENG	6.24294	7.40741	0.0108656
GO:0035556~intracellular signal transduction	42	ITGB1, NRP1, CAMK2D, PLVAP, RALB, FLT1, MAGED1, CD81, NPR3, TNFAIP1, SRI, GNAI2, AKAP12, TMEM100, LGALS1, RRAS, CAPZB, MECOM, ARHGDIA, PRKCDBP, BNIP2, PEA15A, SH3GLB1, XBP1, IGFBP3, PLK2, IGF2, FN1, SHISA5, ACTN4, RHOC, RHOB, EFNA1, FKBP1A, ARL2BP, LPAR6, SELK, RAB13, PECAM1, TAX1BP3, CALR, CALM1	2.09322	25.9259	0.0110103
GO:0070527~platelet aggregation	7	CSRP1, MYL9, CLIC1, PDIA6, VCL, MYL12B, ACTG1	16.6062	4.32099	0.011267
GO:0043062~extracellular structure organization	12	FKBP1A, RAMP2, ANXA2, COL4A2, COL4A1, APLP2, SERPINH1, FN1, NID1, HSPG2, ETS1, ENG	6.21568	7.40741	0.01133
GO:0002040~sprouting angiogenesis	8	DLL4, EFNB2, ITGB1, NRP1, RAMP2, FLT1, CLEC14A, ENG	12.3237	4.93827	0.0113838
GO:0048738~cardiac muscle tissue development	12	FKBP1A, DLL4, EFNB2, ITGB1, CAMK2D, HEY1, GJA5, TPM1, CALR, HSPG2, SLC25A4, ENG	6.18866	7.40741	0.0118117
GO:0045665~negative regulation of neuron differentiation	12	EFNA1, ITGB1, NRP1, LGALS1, HEY1, PLK2, DPYSL3, PMP22, VIM, CALR, RTN4, ITM2C	6.18866	7.40741	0.0118117
GO:0008283~cell proliferation	36	ITGB1, CDKN1C, CAMK2D, BTG1, SPARC, MAGED1, CD81, NPR3, CRIP2, ETS1, GNAI2, TBRG1, EFNB2, DLL4, CDH5, HEY1, MECOM, SOX17, CTSL, CTNNA1, NDN, EGFL7, XBP1, ANXA2, IGFBP3, TPM1, IGF2, FN1, FKBP1A, H19, SELK, PMP22, TAX1BP3, VIM, CALR, ENG	2.27864	22.2222	0.0121027
GO:0034109~homotypic cell-cell adhesion	8	LGALS1, CSRP1, MYL9, CLIC1, PDIA6, VCL, MYL12B, ACTG1	12.1657	4.93827	0.0124128
GO:0019220~regulation of phosphate metabolic process	33	ITGB1, CDKN1C, NRP1, RAMP2, CAMK2D, RALB, FLT1, MAGED1, CD81, NPR3, HSP90B1, GNAI2, AKAP12, PPP1R2, RRAS, MECOM, PRKCDBP, BNIP2, SH3GLB1, XBP1, ANXA2, HSPA5, IGFBP3, APLP2, IGF2, FN1, EFNA1, FKBP1A, EHD4, ARL2BP, PECAM1, CALM1, ENG	2.39848	20.3704	0.0127258
GO:0051174~regulation of phosphorus metabolic process	33	ITGB1, CDKN1C, NRP1, RAMP2, CAMK2D, RALB, FLT1, MAGED1, CD81, NPR3, HSP90B1, GNAI2, AKAP12, PPP1R2, RRAS, MECOM, PRKCDBP, BNIP2, SH3GLB1, XBP1, ANXA2, HSPA5, IGFBP3, APLP2, IGF2, FN1, EFNA1, FKBP1A, EHD4, ARL2BP, PECAM1, CALM1, ENG	2.39701	20.3704	0.0128896
GO:0030335~positive regulation of cell migration	16	ITGB1, XBP1, CAMK2D, PLVAP, FLT1, SPARC, HSPA5, ANXA3, FN1, ACTN4, ETS1, RHOB, TMSB4X, SELK, PECAM1, CALR	4.25528	9.87654	0.0160639
GO:0007399~nervous system development	40	ITGB1, CDKN1C, NRP1, ETS1, RTN4, EFNB2, DLL4, LGALS1, HEY1, CAPZB, MECOM, SOX17, CTSL, DPYSL3, CTNNA1, NDN, BNIP2, TSPAN2, XBP1, HSPA5, ANXA3, PLK2, APLP2, FN1, HSPG2, MANF, EFNA1, CLDN5, GAP43, COL4A1, RAB13, PMP22, ID3, VIM, CALR, CALM1, ITM2A, VCL, ITM2C, ENG	2.09847	24.6914	0.0199931
GO:0034330~cell junction organization	11	ITGB1, CDH5, CLDN5, RAMP2, GJA5, RAB13, CTNNA1, FN1, ACTN4, RHOC, VCL	6.55666	6.79012	0.0212732
GO:0051093~negative regulation of developmental process	22	ITGB1, NRP1, XBP1, SPARC, PLK2, ECSCR, ACTN4, RTN4, EFNA1, DLL4, H19, LGALS1, HEY1, COL4A2, SOX17, DPYSL3, CTNNA1, PMP22, ID3, VIM, CALR, ITM2C	3.08822	13.5802	0.0236183
GO:2000147~positive regulation of cell motility	16	ITGB1, XBP1, CAMK2D, PLVAP, FLT1, SPARC, HSPA5, ANXA3, FN1, ACTN4, ETS1, RHOB, TMSB4X, SELK, PECAM1, CALR	4.11682	9.87654	0.023792
GO:0050768~negative regulation of neurogenesis	13	ITGB1, NRP1, PLK2, RTN4, EFNA1, LGALS1, HEY1, DPYSL3, CTNNA1, PMP22, VIM, CALR, ITM2C	5.17452	8.02469	0.0246372
GO:0010721~negative regulation of cell development	14	ITGB1, NRP1, PLK2, ACTN4, RTN4, EFNA1, LGALS1, HEY1, DPYSL3, CTNNA1, PMP22, VIM, CALR, ITM2C	4.60006	8.64198	0.0338674
GO:0010033~response to organic substance	47	ITGB1, CDKN1C, NRP1, RAMP2, PLVAP, BTG1, RALB, SPARC, FLT1, CD81, SRI, ETS1, HSP90B1, GNAI2, DLL4, TMEM100, CDH5, LGALS1, HEY1, CTSL, CALD1, ARHGDIA, DPYSL3, CTNNA1, NDN, MEST, PEA15A, PDIA3, XBP1, ANXA2, HSPA5, ANXA3, ANXA5, IGF2, FN1, MANF, FKBP1A, TJP1, CLDN5, EHD4, COL4A2, COL4A1, RAB13, ID3, CALR, CALM1, ENG	1.87582	29.0123	0.0409728
GO:0051961~negative regulation of nervous system development	13	ITGB1, NRP1, PLK2, RTN4, EFNA1, LGALS1, HEY1, DPYSL3, CTNNA1, PMP22, VIM, CALR, ITM2C	4.81877	8.02469	0.0496256

### Sheet: CXCR4 Pos HE AmiGO2 Analysis
Analysis Type:	PANTHER Overrepresentation Test (Released 20210224)
Annotation Version and Release Date:	GO Ontology database DOI: 10.5281/zenodo.4495804 Released 2021-02-01
Analyzed List:	CXCR4_Pos_HE_Genes (Mus musculus)
Reference List:	Mus musculus (all genes in database)
Test Type:	FISHER
Correction:	BONFERRONI
Bonferroni count:	9014
GO biological process complete	Mus musculus - REFLIST (21988)	CXCR4_Pos_HE_Genes (164)	CXCR4_Pos_HE_Genes (expected)	CXCR4_Pos_HE_Genes (over/under)	CXCR4_Pos_HE_Genes (fold Enrichment)	CXCR4_Pos_HE_Genes (P-value)
regulation of cellular component movement (GO:0051270)	1076	47	8.03	+	5.86	5.09e-19
regulation of locomotion (GO:0040012)	1038	46	7.74	+	5.94	9.3e-19
regulation of cell motility (GO:2000145)	990	45	7.38	+	6.09	1.14e-18
regulation of cell migration (GO:0030334)	940	43	7.01	+	6.13	9.76e-18
actin filament-based process (GO:0030029)	581	34	4.33	+	7.85	2.6e-16
actin cytoskeleton organization (GO:0030036)	523	31	3.9	+	7.95	1.05e-14
angiogenesis (GO:0001525)	325	24	2.42	+	9.9	1.19e-12
regulation of localization (GO:0032879)	2837	63	21.16	+	2.98	2.42e-12
regulation of biological quality (GO:0065008)	3935	75	29.35	+	2.56	2.91e-12
blood vessel morphogenesis (GO:0048514)	439	26	3.27	+	7.94	8.69e-12
blood vessel development (GO:0001568)	541	28	4.04	+	6.94	1.58e-11
cytoskeleton organization (GO:0007010)	1109	38	8.27	+	4.59	3.3e-11
vasculature development (GO:0001944)	571	28	4.26	+	6.57	5.73e-11
circulatory system development (GO:0072359)	923	34	6.88	+	4.94	1.64e-10
regulation of angiogenesis (GO:0045765)	291	21	2.17	+	9.68	1.66e-10
regulation of vasculature development (GO:1901342)	295	21	2.2	+	9.54	2.14e-10
positive regulation of cell migration (GO:0030335)	564	27	4.21	+	6.42	3.2e-10
developmental process (GO:0032502)	5554	87	41.43	+	2.1	3.75e-10
regulation of anatomical structure morphogenesis (GO:0022603)	968	34	7.22	+	4.71	6.14e-10
positive regulation of cell motility (GO:2000147)	587	27	4.38	+	6.17	7.97e-10
positive regulation of locomotion (GO:0040017)	602	27	4.49	+	6.01	1.41e-09
positive regulation of cellular component movement (GO:0051272)	604	27	4.51	+	5.99	1.53e-09
anatomical structure formation involved in morphogenesis (GO:0048646)	947	33	7.06	+	4.67	1.89e-09
biological regulation (GO:0065007)	12582	138	93.84	+	1.47	2.18e-09
multicellular organism development (GO:0007275)	4788	78	35.71	+	2.18	3.33e-09
anatomical structure development (GO:0048856)	5166	81	38.53	+	2.1	7.16e-09
supramolecular fiber organization (GO:0097435)	499	24	3.72	+	6.45	8.82e-09
regulation of biological process (GO:0050789)	11977	133	89.33	+	1.49	1.16e-08
regulation of developmental process (GO:0050793)	2521	53	18.8	+	2.82	1.32e-08
system development (GO:0048731)	4176	71	31.15	+	2.28	1.46e-08
negative regulation of cellular process (GO:0048523)	4817	77	35.93	+	2.14	1.61e-08
regulation of cellular component organization (GO:0051128)	2455	52	18.31	+	2.84	1.77e-08
anatomical structure morphogenesis (GO:0009653)	2260	49	16.86	+	2.91	4.3e-08
positive regulation of angiogenesis (GO:0045766)	169	15	1.26	+	11.9	7.04e-08
positive regulation of vasculature development (GO:1904018)	169	15	1.26	+	11.9	7.04e-08
negative regulation of biological process (GO:0048519)	5264	80	39.26	+	2.04	8.7e-08
tube morphogenesis (GO:0035239)	737	27	5.5	+	4.91	1.3e-07
cell-cell junction organization (GO:0045216)	180	15	1.34	+	11.17	1.62e-07
cell-cell junction assembly (GO:0007043)	124	13	0.92	+	14.06	2.71e-07
regulation of cellular process (GO:0050794)	11462	127	85.49	+	1.49	2.79e-07
positive regulation of cellular process (GO:0048522)	5672	82	42.31	+	1.94	3.73e-07
regulation of multicellular organismal process (GO:0051239)	2787	53	20.79	+	2.55	5.81e-07
positive regulation of biological process (GO:0048518)	6165	86	45.98	+	1.87	6.25e-07
regulation of actin filament-based process (GO:0032970)	411	20	3.07	+	6.52	6.55e-07
positive regulation of cell differentiation (GO:0045597)	927	29	6.91	+	4.19	8.14e-07
positive regulation of developmental process (GO:0051094)	1419	36	10.58	+	3.4	9.68e-07
tissue development (GO:0009888)	1675	39	12.49	+	3.12	1.61e-06
muscle structure development (GO:0061061)	491	21	3.66	+	5.73	2.06e-06
regulation of cell population proliferation (GO:0042127)	1691	39	12.61	+	3.09	2.11e-06
actin filament organization (GO:0007015)	259	16	1.93	+	8.28	2.21e-06
regulation of signaling (GO:0023051)	3226	57	24.06	+	2.37	2.3e-06
cellular component organization (GO:0016043)	5151	75	38.42	+	1.95	4.02e-06
regulation of cell differentiation (GO:0045595)	1581	37	11.79	+	3.14	4.61e-06
regulation of cell communication (GO:0010646)	3214	56	23.97	+	2.34	4.72e-06
apical junction assembly (GO:0043297)	73	10	0.54	+	18.37	5.17e-06
regulation of cell death (GO:0010941)	1667	38	12.43	+	3.06	5.27e-06
tube development (GO:0035295)	956	28	7.13	+	3.93	7.61e-06
regulation of signal transduction (GO:0009966)	2805	51	20.92	+	2.44	8.71e-06
cell junction assembly (GO:0034329)	250	15	1.86	+	8.04	1.2e-05
localization (GO:0051179)	4943	72	36.87	+	1.95	1.33e-05
cellular process (GO:0009987)	15087	146	112.53	+	1.3	1.35e-05
regulation of programmed cell death (GO:0043067)	1504	35	11.22	+	3.12	1.74e-05
cellular component organization or biogenesis (GO:0071840)	5345	75	39.87	+	1.88	2.36e-05
regulation of multicellular organismal development (GO:2000026)	1446	34	10.79	+	3.15	2.41e-05
endothelium development (GO:0003158)	90	10	0.67	+	14.9	3.3e-05
regulation of actin cytoskeleton organization (GO:0032956)	364	17	2.71	+	6.26	3.42e-05
regulation of apoptotic process (GO:0042981)	1468	34	10.95	+	3.11	3.5e-05
cellular developmental process (GO:0048869)	3611	58	26.93	+	2.15	4.08e-05
cell differentiation (GO:0030154)	3560	57	26.55	+	2.15	6.64e-05
movement of cell or subcellular component (GO:0006928)	1454	33	10.84	+	3.04	0.000101
cell junction organization (GO:0034330)	509	19	3.8	+	5	0.000132
multicellular organismal process (GO:0032501)	7324	90	54.63	+	1.65	0.00015
negative regulation of cellular component movement (GO:0051271)	305	15	2.27	+	6.59	0.000154
regulation of response to stimulus (GO:0048583)	3899	59	29.08	+	2.03	0.000259
regulation of actin filament organization (GO:0110053)	276	14	2.06	+	6.8	0.000327
ameboidal-type cell migration (GO:0001667)	190	12	1.42	+	8.47	0.000335
regulation of supramolecular fiber organization (GO:1902903)	380	16	2.83	+	5.65	0.000401
locomotion (GO:0040011)	1232	29	9.19	+	3.16	0.000426
negative regulation of locomotion (GO:0040013)	331	15	2.47	+	6.08	0.000432
localization of cell (GO:0051674)	1023	26	7.63	+	3.41	0.00054
cell motility (GO:0048870)	1023	26	7.63	+	3.41	0.00054
positive regulation of multicellular organismal process (GO:0051240)	1565	33	11.67	+	2.83	0.000565
endothelial cell migration (GO:0043542)	65	8	0.48	+	16.5	0.000612
heart development (GO:0007507)	565	19	4.21	+	4.51	0.000648
tight junction assembly (GO:0120192)	66	8	0.49	+	16.25	0.000682
negative regulation of cell motility (GO:2000146)	296	14	2.21	+	6.34	0.000747
tight junction organization (GO:0120193)	68	8	0.51	+	15.77	0.000843
regulation of endothelial cell migration (GO:0010594)	169	11	1.26	+	8.73	0.000947
cell adhesion (GO:0007155)	846	23	6.31	+	3.65	0.00107
regulation of cytoskeleton organization (GO:0051493)	529	18	3.95	+	4.56	0.00124
biological adhesion (GO:0022610)	856	23	6.38	+	3.6	0.00132
positive regulation of cell death (GO:0010942)	672	20	5.01	+	3.99	0.00194
positive regulation of endothelial cell migration (GO:0010595)	108	9	0.81	+	11.17	0.00202
muscle cell differentiation (GO:0042692)	275	13	2.05	+	6.34	0.00222
cell migration (GO:0016477)	884	23	6.59	+	3.49	0.00229
regulation of cell morphogenesis (GO:0022604)	326	14	2.43	+	5.76	0.00231
actomyosin structure organization (GO:0031032)	110	9	0.82	+	10.97	0.00233
regulation of organelle organization (GO:0033043)	1182	27	8.82	+	3.06	0.00238
endothelial cell differentiation (GO:0045446)	80	8	0.6	+	13.41	0.00267
negative regulation of cell migration (GO:0030336)	283	13	2.11	+	6.16	0.00303
regulation of epithelial cell migration (GO:0010632)	238	12	1.78	+	6.76	0.0034
regulation of vasculogenesis (GO:2001212)	16	5	0.12	+	41.9	0.00349
positive regulation of epithelial cell migration (GO:0010634)	155	10	1.16	+	8.65	0.00395
epithelial cell migration (GO:0010631)	85	8	0.63	+	12.62	0.00409
sprouting angiogenesis (GO:0002040)	58	7	0.43	+	16.18	0.00469
epithelium migration (GO:0090132)	87	8	0.65	+	12.33	0.00482
vasculogenesis (GO:0001570)	88	8	0.66	+	12.19	0.00523
positive regulation of apoptotic process (GO:0043065)	586	18	4.37	+	4.12	0.00528
actin filament bundle assembly (GO:0051017)	60	7	0.45	+	15.64	0.00579
tissue migration (GO:0090130)	90	8	0.67	+	11.92	0.00613
negative regulation of cell projection organization (GO:0031345)	208	11	1.55	+	7.09	0.00676
nervous system development (GO:0007399)	2098	37	15.65	+	2.36	0.00695
regulation of cell adhesion (GO:0030155)	733	20	5.47	+	3.66	0.00731
positive regulation of programmed cell death (GO:0043068)	602	18	4.49	+	4.01	0.00768
actin filament bundle organization (GO:0061572)	63	7	0.47	+	14.9	0.00783
protein localization to bicellular tight junction (GO:1902396)	7	4	0.05	+	76.61	0.00827
bicellular tight junction assembly (GO:0070830)	64	7	0.48	+	14.66	0.00863
negative regulation of response to stimulus (GO:0048585)	1597	31	11.91	+	2.6	0.00887
protein localization to cell-cell junction (GO:0150105)	21	5	0.16	+	31.92	0.0109
extracellular matrix organization (GO:0030198)	268	12	2	+	6	0.0113
external encapsulating structure organization (GO:0045229)	269	12	2.01	+	5.98	0.0117
extracellular structure organization (GO:0043062)	269	12	2.01	+	5.98	0.0117
regulation of cell-substrate adhesion (GO:0010810)	221	11	1.65	+	6.67	0.0119
positive regulation of protein binding (GO:0032092)	99	8	0.74	+	10.83	0.012
positive regulation of cell communication (GO:0010647)	1709	32	12.75	+	2.51	0.0123
positive regulation of signaling (GO:0023056)	1716	32	12.8	+	2.5	0.0135
positive regulation of cell adhesion (GO:0045785)	441	15	3.29	+	4.56	0.0145
cardiac epithelial to mesenchymal transition (GO:0060317)	24	5	0.18	+	27.93	0.0194
negative regulation of cell communication (GO:0010648)	1328	27	9.91	+	2.73	0.0214
muscle tissue development (GO:0060537)	340	13	2.54	+	5.13	0.0218
regulation of molecular function (GO:0065009)	2577	41	19.22	+	2.13	0.0218
negative regulation of signaling (GO:0023057)	1332	27	9.93	+	2.72	0.0226
positive regulation of signal transduction (GO:0009967)	1503	29	11.21	+	2.59	0.0237
cell-cell adhesion (GO:0098609)	409	14	3.05	+	4.59	0.0306
negative regulation of cellular component organization (GO:0051129)	744	19	5.55	+	3.42	0.0359
epithelium development (GO:0060429)	1046	23	7.8	+	2.95	0.0378
regulation of cellular component biogenesis (GO:0044087)	974	22	7.26	+	3.03	0.0412
cell development (GO:0048468)	1810	32	13.5	+	2.37	0.0464
enzyme linked receptor protein signaling pathway (GO:0007167)	552	16	4.12	+	3.89	0.0474
cellular response to organic substance (GO:0071310)	1816	32	13.54	+	2.36	0.049

### Sheet: Higher in CXCR4 Neg HE
gene_short_name	q_value
Ptma	1.30631e-15
Npm1	1.52471e-15
Eif5a	8.9362e-13
Cnbp	1.2442e-12
Hspe1	2.1816e-12
Nop10	6.48669e-11
Dctpp1	6.56306e-10
Nhp2	9.9912e-10
Tomm5	2.32845e-09
C1qbp	4.02292e-09
Nme1	5.21067e-09
Ncl	8.082e-09
Srm	1.58946e-08
Anp32b	8.26455e-08
Mycn	1.27769e-07
Rps11	1.99472e-07
Chchd4	3.53623e-07
Rpl19	1.78669e-06
Rpl32	2.40176e-06
Tomm20	2.94588e-06
Slc25a5	4.90114e-06
Dut	5.58237e-06
Nhp2l1	8.01578e-06
Cebpb	1.35702e-05
Ran	1.5645e-05
Rpl18	1.78398e-05
Timm9	1.94028e-05
Nop56	2.3732e-05
Nap1l1	2.89338e-05
Atp5g1	2.90914e-05
Rps3a1	3.42977e-05
Ninj1	3.8106e-05
Apex1	6.2352e-05
Phgdh	6.5778e-05
Rps25	7.0065e-05
Polr2f	7.52115e-05
Hspd1	7.98336e-05
Mif	9.2127e-05
Rpl14	9.43108e-05
Rpl27a	0.000120533
Phb2	0.000129311
Llph	0.00025308
Rsl1d1	0.000327744
Pfdn2	0.000404085
Set	0.000422344
Prmt1	0.000423798
Adgrg1	0.0005032
Rps8	0.00053487
Rpl12	0.000672915
Sfrp2	0.000757218
Syce2	0.000817719
Serf1	0.000825696
Spi1	0.000908682
Ranbp1	0.00111312
Rpl10a	0.00117067
Gnl3	0.00118174
Rps3	0.00129451
Dtymk	0.00135837
Rangrf	0.00148661
U2af1	0.00158026
Gar1	0.00159604
Hsp90aa1	0.0022211
Pabpc1	0.00294882
Rrs1	0.0030969
Prdx6	0.00320959
Odc1	0.00328878
Rpl5	0.0033034
Rpl13	0.0034839
Rps27a	0.00420878
Zfp706	0.00467799
Hdgf	0.00482384
Rpl18a	0.00513461
H3f3a	0.00540872
Gnb2l1	0.00637484
Rpl3	0.00658041
Rbm38	0.00703131
Tspan4	0.0073665
Gspt1	0.00818634
Dnajc2	0.0093562
Rpl4	0.00936675
Dpy30	0.00988608
Lyar	0.0101238
Rps5	0.0101238
Erh	0.0104392
Cacybp	0.0110322
Ldha	0.0112127
Rps13	0.0114969
Emg1	0.011813
Rpsa	0.0122018
Mrpl42	0.0125736
Serbp1	0.0143737
Rpl17	0.0177711
Nxt1	0.01808
Nop16	0.0193237
Nme4	0.0197656
Rpl26	0.0199125
Alox5ap	0.0233436
Cd47	0.0233436
Naca	0.0234728
Gfi1	0.0297675
Tomm40	0.0317746
G3bp1	0.03454
Exosc7	0.0359072
Uchl3	0.0363544
Rpl8	0.0366444
Coro1a	0.044517
Sec11c	0.046176
Glrx5	0.0494808
Fam212a	0.0496045

### Sheet: CXCR4 Neg HE DAVID Analysis
Term	Count	Genes	Fold Enrichment	Percent of genes from input list	p-value (Bonferroni corrected)
GO:0042254~ribosome biogenesis	25	RPL5, RPL3, RPL12, RPL10A, EXOSC7, EMG1, C1QBP, RRS1, RPL14, GAR1, NOP56, NPM1, NOP16, RPS8, RPS5, RPSA, GNL3, RPS25, RSL1D1, NHP2L1, NCL, NHP2, RPL26, NOP10, RAN	15.34	23.1481	2.52e-18
GO:0022613~ribonucleoprotein complex biogenesis	25	RPL5, RPL3, RPL12, RPL10A, EXOSC7, EMG1, C1QBP, RRS1, RPL14, GAR1, NOP56, NPM1, NOP16, RPS8, RPS5, RPSA, GNL3, RPS25, RSL1D1, NHP2L1, NCL, NHP2, RPL26, NOP10, RAN	10.2513	23.1481	3.01e-14
GO:1901566~organonitrogen compound biosynthetic process	39	RPL4, RPL5, DTYMK, RPL3, RPL32, RPL12, ODC1, RPL8, RPL10A, ATP5G1, GSPT1, SRM, RPL18A, C1QBP, RPL14, RPS3, RPL13, PHGDH, RPS11, RPS27A, RPL18, RPL17, RPS13, RPL19, EIF5A, NPM1, DUT, RPS8, RPS5, NME4, RPSA, NME1, RSL1D1, RPS3A1, RPL27A, NHP2, ERH, RPL26, SLC25A5	4.96838	36.1111	5.79e-14
GO:0006412~translation	30	RPL4, RPL5, RPL3, RPL32, RPL12, RPL8, RPL10A, GSPT1, RPL18A, C1QBP, RPL14, RPS3, RPL13, RPS11, RPS27A, RPL18, RPL17, RPS13, RPL19, EIF5A, NPM1, RPS8, RPS5, RPSA, RSL1D1, RPS3A1, RPL27A, NHP2, RPL26, SLC25A5	7.16727	27.7778	9.16e-14
GO:0043043~peptide biosynthetic process	30	RPL4, RPL5, RPL3, RPL32, RPL12, RPL8, RPL10A, GSPT1, RPL18A, C1QBP, RPL14, RPS3, RPL13, RPS11, RPS27A, RPL18, RPL17, RPS13, RPL19, EIF5A, NPM1, RPS8, RPS5, RPSA, RSL1D1, RPS3A1, RPL27A, NHP2, RPL26, SLC25A5	6.96249	27.7778	2.72e-13
GO:0006518~peptide metabolic process	31	RPL4, RPL5, RPL3, RPL32, RPL12, RPL8, RPL10A, GSPT1, RPL18A, C1QBP, RPL14, RPS3, RPL13, RPS11, RPS27A, RPL18, RPL17, RPS13, RPL19, SEC11C, EIF5A, NPM1, RPS8, RPS5, RPSA, RSL1D1, RPS3A1, RPL27A, NHP2, RPL26, SLC25A5	6.06423	28.7037	2.45e-12
GO:0043604~amide biosynthetic process	30	RPL4, RPL5, RPL3, RPL32, RPL12, RPL8, RPL10A, GSPT1, RPL18A, C1QBP, RPL14, RPS3, RPL13, RPS11, RPS27A, RPL18, RPL17, RPS13, RPL19, EIF5A, NPM1, RPS8, RPS5, RPSA, RSL1D1, RPS3A1, RPL27A, NHP2, RPL26, SLC25A5	6.34917	27.7778	2.45e-12
GO:0043603~cellular amide metabolic process	32	RPL4, RPL5, RPL3, RPL32, RPL12, ZFP706, RPL8, RPL10A, GSPT1, RPL18A, C1QBP, RPL14, RPS3, RPL13, RPS11, RPS27A, RPL18, RPL17, RPS13, RPL19, SEC11C, EIF5A, NPM1, RPS8, RPS5, RPSA, RSL1D1, RPS3A1, RPL27A, NHP2, RPL26, SLC25A5	5.2791	29.6296	3.04e-11
GO:0006364~rRNA processing	16	NOP56, RPL5, NPM1, RPS8, RPSA, RPL10A, EXOSC7, RSL1D1, EMG1, NHP2L1, RRS1, RPL14, GAR1, NHP2, RPL26, NOP10	15.079	14.8148	3.48e-10
GO:0016072~rRNA metabolic process	16	NOP56, RPL5, NPM1, RPS8, RPSA, RPL10A, EXOSC7, RSL1D1, EMG1, NHP2L1, RRS1, RPL14, GAR1, NHP2, RPL26, NOP10	14.5952	14.8148	5.63e-10
GO:0042273~ribosomal large subunit biogenesis	12	RSL1D1, RPL5, NPM1, RPL3, NHP2L1, NOP16, RPL12, NHP2, RRS1, RPL14, RPL26, RPL10A	26.2432	11.1111	2.03e-09
GO:0010467~gene expression	63	RPL4, RPL5, SPI1, RPL3, RPL32, GFI1, DPY30, RPL10A, RPL8, PHB2, CHCHD4, RPL18A, C1QBP, RPS11, RPS13, EIF5A, RPS8, PRMT1, RPS5, RPSA, MIF, GNL3, NME1, DNAJC2, MYCN, SFRP2, NHP2L1, NCL, NHP2, PABPC1, RPL26, SLC25A5, CEBPB, SET, RPL12, ZFP706, U2AF1, GSPT1, EXOSC7, EMG1, RRS1, RPL14, RPS3, GAR1, RPL13, POLR2F, RPL18, RPS27A, RPL17, RPL19, SEC11C, NOP56, RBM38, NPM1, CNBP, H3F3A, RSL1D1, NACA, RPS3A1…	2.05716	58.3333	2.33e-07
GO:0034470~ncRNA processing	16	NOP56, RPL5, NPM1, RPS8, RPSA, RPL10A, EXOSC7, RSL1D1, EMG1, NHP2L1, RRS1, RPL14, GAR1, NHP2, RPL26, NOP10	8.66443	14.8148	9.75e-07
GO:0034660~ncRNA metabolic process	18	NOP56, RPL5, NPM1, RPS8, RPSA, RPL10A, EXOSC7, RSL1D1, EMG1, NHP2L1, NCL, RRS1, RPL14, GAR1, NHP2, POLR2F, RPL26, NOP10	7.05852	16.6667	1.26e-06
GO:0044085~cellular component biogenesis	40	RPL5, SET, RPL3, RPL12, RPL10A, TOMM20, CORO1A, EXOSC7, SYCE2, EMG1, C1QBP, RRS1, TSPAN4, RPL14, RPS3, GAR1, NOP56, HSP90AA1, NPM1, DUT, NOP16, RPS8, RPS5, H3F3A, RPSA, NAP1L1, MIF, PRDX6, GNL3, RPS25, RSL1D1, NHP2L1, NCL, ALOX5AP, NHP2, RPL26, ANP32B, DCTPP1, NOP10, RAN	2.57093	37.037	2.5e-05
GO:0006396~RNA processing	21	RBM38, NOP56, RPL5, NPM1, RPS8, RPSA, U2AF1, RPL10A, EXOSC7, RSL1D1, EMG1, NHP2L1, C1QBP, RRS1, RPL14, GAR1, NHP2, RPL26, PABPC1, NOP10, RPS13	4.68261	19.4444	3.38e-05
GO:0042274~ribosomal small subunit biogenesis	8	RPS25, NPM1, EMG1, NHP2L1, RPS8, RPS5, RRS1, RPSA	18.4412	7.40741	0.000581
GO:0042255~ribosome assembly	7	RPS25, RPL5, RPL3, C1QBP, RPS5, RPL12, RPSA	18.3703	6.48148	0.00506341
GO:0034645~cellular macromolecule biosynthetic process	51	RPL4, RPL5, SPI1, RPL3, RPL32, GFI1, DPY30, RPL10A, RPL8, PHB2, RPL18A, C1QBP, RPS11, RPS13, EIF5A, RPS8, PRMT1, RPS5, CACYBP, RPSA, GNL3, DNAJC2, MYCN, SFRP2, NCL, NHP2, RPL26, SLC25A5, CEBPB, SET, RPL12, ZFP706, GSPT1, RPL14, RPS3, RPL13, POLR2F, RPL18, RPS27A, RPL17, RPL19, NPM1, CNBP, H3F3A, RSL1D1, NACA, RPS3A1, APEX1, RPL27A, HDGF, NOP10	1.80865	47.2222	0.00705781
GO:0006913~nucleocytoplasmic transport	13	EIF5A, RANBP1, NPM1, HSP90AA1, NXT1, RPSA, PHB2, CHCHD4, SFRP2, RRS1, RANGRF, ANP32B, RAN	5.46195	12.037	0.0100559
GO:0051169~nuclear transport	13	EIF5A, RANBP1, NPM1, HSP90AA1, NXT1, RPSA, PHB2, CHCHD4, SFRP2, RRS1, RANGRF, ANP32B, RAN	5.40866	12.037	0.0111086
GO:0000154~rRNA modification	5	NOP56, EMG1, GAR1, NHP2, NOP10	35.5377	4.62963	0.0251927
GO:0000469~cleavage involved in rRNA processing	5	EXOSC7, NPM1, NHP2, RRS1, RPSA	35.5377	4.62963	0.0251927
GO:0051168~nuclear export	8	EIF5A, RANBP1, NPM1, NXT1, RRS1, RPSA, ANP32B, RAN	10.0342	7.40741	0.0345148
GO:0043933~macromolecular complex subunit organization	30	RPL5, SET, SPI1, RPL3, RPL12, GFI1, DPY30, TOMM20, CORO1A, GSPT1, C1QBP, TSPAN4, RPS3, EIF5A, HSP90AA1, NPM1, DUT, PRMT1, RPS5, H3F3A, RPSA, NAP1L1, MIF, DNAJC2, RPS25, SFRP2, ALOX5AP, ANP32B, PTMA, DCTPP1	2.29584	27.7778	0.0430393
GO:0071806~protein transmembrane transport	6	CHCHD4, HSP90AA1, TOMM40, TIMM9, TOMM20, RAN	18.2765	5.55556	0.0433162

### Sheet: CXCR4 Neg HE AmiGO2 Analysis
Analysis Type:	PANTHER Overrepresentation Test (Released 20210224)
Annotation Version and Release Date:	GO Ontology database DOI: 10.5281/zenodo.4495804 Released 2021-02-01
Analyzed List:	CXCR4_Neg_HE_Genes (Mus musculus)
Reference List:	Mus musculus (all genes in database)
Test Type:	FISHER
Correction:	BONFERRONI
Bonferroni count:	9014
GO biological process complete	Mus musculus - REFLIST (21988)	CXCR4_Neg_HE_Genes (107)	CXCR4_Neg_HE_Genes (expected)	CXCR4_Neg_HE_Genes (over/under)	CXCR4_Neg_HE_Genes (fold Enrichment)	CXCR4_Neg_HE_Genes (P-value)
translation (GO:0006412)	304	25	1.48	+	16.9	4.2e-19
peptide biosynthetic process (GO:0043043)	325	25	1.58	+	15.81	1.93e-18
cellular nitrogen compound biosynthetic process (GO:0044271)	1113	38	5.42	+	7.02	3.66e-18
cellular nitrogen compound metabolic process (GO:0034641)	2794	55	13.6	+	4.05	8.02e-18
gene expression (GO:0010467)	2007	47	9.77	+	4.81	3.8e-17
peptide metabolic process (GO:0006518)	446	26	2.17	+	11.98	1.8e-16
amide biosynthetic process (GO:0043604)	423	25	2.06	+	12.15	7.89e-16
ribosome biogenesis (GO:0042254)	286	22	1.39	+	15.81	8.45e-16
ribonucleoprotein complex biogenesis (GO:0022613)	398	23	1.94	+	11.88	4.5e-14
cellular biosynthetic process (GO:0044249)	1985	43	9.66	+	4.45	6.65e-14
organonitrogen compound biosynthetic process (GO:1901566)	1076	33	5.24	+	6.3	8.9e-14
organic substance biosynthetic process (GO:1901576)	2062	43	10.03	+	4.29	2.64e-13
biosynthetic process (GO:0009058)	2128	43	10.36	+	4.15	8.22e-13
cellular amide metabolic process (GO:0043603)	665	26	3.24	+	8.03	2.06e-12
cellular macromolecule biosynthetic process (GO:0034645)	1153	31	5.61	+	5.53	3.78e-11
macromolecule biosynthetic process (GO:0009059)	1165	31	5.67	+	5.47	4.97e-11
cellular metabolic process (GO:0044237)	6379	69	31.04	+	2.22	3.74e-10
cellular process (GO:0009987)	15087	104	73.42	+	1.42	1.36e-09
rRNA processing (GO:0006364)	202	15	0.98	+	15.26	1.44e-09
rRNA metabolic process (GO:0016072)	211	15	1.03	+	14.61	2.6e-09
nitrogen compound metabolic process (GO:0006807)	5724	63	27.85	+	2.26	1.08e-08
organic substance metabolic process (GO:0071704)	7015	70	34.14	+	2.05	1.51e-08
ribosomal large subunit biogenesis (GO:0042273)	71	10	0.35	+	28.94	5.87e-08
primary metabolic process (GO:0044238)	6275	65	30.54	+	2.13	6.56e-08
metabolic process (GO:0008152)	7434	71	36.18	+	1.96	8.44e-08
cellular component biogenesis (GO:0044085)	2256	37	10.98	+	3.37	1.33e-07
cytoplasmic translation (GO:0002181)	65	9	0.32	+	28.45	7.98e-07
macromolecule metabolic process (GO:0043170)	5361	57	26.09	+	2.18	1.83e-06
ncRNA processing (GO:0034470)	347	15	1.69	+	8.88	2.14e-06
nucleobase-containing compound metabolic process (GO:0006139)	2169	34	10.55	+	3.22	4.02e-06
cellular component organization or biogenesis (GO:0071840)	5345	56	26.01	+	2.15	4.76e-06
heterocycle metabolic process (GO:0046483)	2289	34	11.14	+	3.05	1.62e-05
ncRNA metabolic process (GO:0034660)	424	15	2.06	+	7.27	3e-05
cellular aromatic compound metabolic process (GO:0006725)	2371	34	11.54	+	2.95	3.96e-05
RNA processing (GO:0006396)	769	19	3.74	+	5.08	6.42e-05
cellular macromolecule metabolic process (GO:0044260)	3955	45	19.25	+	2.34	6.72e-05
nucleic acid metabolic process (GO:0090304)	1748	28	8.51	+	3.29	0.000139
protein targeting to mitochondrion (GO:0006626)	56	7	0.27	+	25.69	0.000204
organic cyclic compound metabolic process (GO:1901360)	2589	34	12.6	+	2.7	0.000354
ribosome assembly (GO:0042255)	62	7	0.3	+	23.2	0.000389
pyrimidine nucleoside triphosphate metabolic process (GO:0009147)	17	5	0.08	+	60.44	0.000539
establishment of protein localization to mitochondrion (GO:0072655)	70	7	0.34	+	20.55	0.00084
protein localization to mitochondrion (GO:0070585)	76	7	0.37	+	18.93	0.00142
RNA metabolic process (GO:0016070)	1205	21	5.86	+	3.58	0.00329
nucleoside triphosphate metabolic process (GO:0009141)	87	7	0.42	+	16.53	0.00334
protein import (GO:0017038)	146	8	0.71	+	11.26	0.00761
organonitrogen compound metabolic process (GO:1901564)	4291	43	20.88	+	2.06	0.00872
regulation of cell death (GO:0010941)	1667	24	8.11	+	2.96	0.0126
positive regulation of cell population proliferation (GO:0008284)	995	18	4.84	+	3.72	0.0152
posttranscriptional regulation of gene expression (GO:0010608)	436	12	2.12	+	5.66	0.0164
ribosomal small subunit biogenesis (GO:0042274)	72	6	0.35	+	17.12	0.0195
pyrimidine nucleotide metabolic process (GO:0006220)	39	5	0.19	+	26.35	0.0204
organelle organization (GO:0006996)	3178	35	15.47	+	2.26	0.023
establishment of protein localization to organelle (GO:0072594)	310	10	1.51	+	6.63	0.0323
cellular protein metabolic process (GO:0044267)	2857	32	13.9	+	2.3	0.0374
intracellular protein transport (GO:0006886)	751	15	3.65	+	4.1	0.0384
positive regulation of translation (GO:0045727)	129	7	0.63	+	11.15	0.0404
mitochondrial transport (GO:0006839)	185	8	0.9	+	8.89	0.0412
nucleobase-containing compound transport (GO:0015931)	189	8	0.92	+	8.7	0.0479
